# The Impact of *Parabacteroides distasonis* Colonization on Hosts’ Microbiome, Metabolome, Immune Responses, and Diabetes Onset

**DOI:** 10.1101/2024.06.13.598927

**Authors:** Khyati Girdhar, Audrey Randall, Yusuf Dogus Dogru, Clarissa Howard, Alessandro Pezzella, Juan Henao, Umesh K Gautam, Pavla Šašinková, Tomas Hudcovic, Martin Schwarzer, Michael Kiebish, Emrah Altindis

**Affiliations:** Boston College Biology Department, Chestnut Hill, Massachusetts, USA; BPGbio, Inc., Old Connecticut Path, Framingham, MA 01701; Laboratory of Gnotobiology, Institute of Microbiology of the Czech Academy of Sciences, 54922 Novy Hradek, Czech Republic

## Abstract

Type 1 Diabetes (T1D) is a chronic disease caused by autoimmune destruction of insulin-producing pancreatic β-cells. The insulin B-chain 9-23 (insB:9-23) peptide is established as a critical epitope in triggering T1D. In our previous study, we showed that *Parabacteroides distasonis*, a human gut commensal, contains an insB:9-23 mimic in its hprt protein (residues, 4-18). This mimic (hprt4-18) activates insB:9-23 specific T-cells, and colonization of *P. distasonis* in female NOD mice enhanced diabetes onset. Additionally, the presence of hprt:4-18 sequence in the gut microbiome is associated with seropositivity in infants. However, the impact of the colonization on the gut microbiome and intestinal immune cell compositions, gut permeability, cytokine, and serum metabolome profiles were unknown. Here, we addressed this gap using specific pathogen-free (SPF) and germ-free (GF) NOD mouse models. *P. distasonis* colonization had a minimal impact on gut microbiome composition and merely altered 28 ASVs upon colonization. In intraepithelial lymphocytes (IELs) of *P. distasonis* colonized SPF NOD mice, we observed a 1.72-fold reduction in T-helper cells and a 2.3-fold reduction in T-effector cells, along with a 1.85-fold reduction in B-cell populations. Further, *P. distasonis* did not alter serum metabolome and cytokine levels except for a decrease in IL-15. We observed no difference in the gene expression related to gut permeability. Similar to SPF mice, *P. distasonis* colonization in GF NOD mice induced severe insulitis without affecting gut permeability. On the other hand, *P. distasonis* lysate could induce insB:9-23 specific T cells. Altogether, these findings demonstrate that *P. distasonis* does not stimulate a nonspecific inflammatory immune response in the intestines, nor does it cause significant alterations in the gut microbiome, gut permeability, serum metabolome, or cytokine response. However, it does induce insulitis in GF NOD mice and activates insB:9-23 specific T-cells. These findings support our original hypothesis that *P. distasonis* colonization stimulates a specific immune response and enhances T1D onset in NOD mice via molecular mimicry.
