## Supplemental Table 1 for "The Impact of *Parabacteroides distasonis* Colonization on Hosts’ Microbiome, Metabolome, Immune Responses, and Diabetes Onset"

### Sheet: asv_stats
	P_dis_Male.avg	Control_Male.avg	P_dis_Female.avg	Control_Female.avg	P_distasonis_vs_Control_in_Males.p	P_distasonis_vs_Control_in_Males.FDR	P_distasonis_vs_Control_in_Males.logFC	P_distasonis_vs_Control_in_Males.FC	P_distasonis_vs_Control_in_Females.p	P_distasonis_vs_Control_in_Females.FDR	P_distasonis_vs_Control_in_Females.logFC	P_distasonis_vs_Control_in_Females.FC	Control_in_Males_vs_Control_in_Females.p	Control_in_Males_vs_Control_in_Females.FDR	Control_in_Males_vs_Control_in_Females.logFC	Control_in_Males_vs_Control_in_Females.FC	Kingdom	Phylum	Class	Order	Family	Genus	Species	Taxa
asv98	7.15	2.89	9.6	2.89	0.000657	0.0229	8.77	437	0.000111	0.00237	8.59	386	1	1	0	0	Bacteria	Firmicutes	Clostridia	Clostridiales	Lachnospiraceae	Clostridium_XlVa		Bacteria_Firmicutes_Clostridia_Clostridiales_Lachnospiraceae_Clostridium_XlVa
asv56	2.89	8.19	2.89	9.09	0.00114	0.0229	0.0229	-389	0.000113	0.00237	-9.85	-924	0.484	0.725	-1.25	-2.38	Bacteria	Firmicutes	Clostridia	Clostridiales	Lachnospiraceae	Clostridium_XlVa		Bacteria_Firmicutes_Clostridia_Clostridiales_Lachnospiraceae_Clostridium_XlVa
asv79	7.12	9.53	2.89	8.14	0.202	0.635	-2.35	-5.09	0.000114	0.00237	-8.39	-335	0.639	0.836	0.742	1.67	Bacteria	Firmicutes	Clostridia	Clostridiales	Ruminococcaceae	Clostridium_IV		Bacteria_Firmicutes_Clostridia_Clostridiales_Ruminococcaceae_Clostridium_IV
asv36	5.76	2.89	9.18	2.89	0.00327	0.0297	8.32	320	0.000127	0.00238	10.8	1720	1	1	0	0	Bacteria	Firmicutes	Clostridia	Clostridiales	Lachnospiraceae			Bacteria_Firmicutes_Clostridia_Clostridiales_Lachnospiraceae
asv81	12.4	7.34	5.91	2.89	0.215	0.649	2.26	4.8	0.000172	0.00292	7.55	188	0.000247	0.00555	7.32	160	Bacteria	Firmicutes	Clostridia	Clostridiales				Bacteria_Firmicutes_Clostridia_Clostridiales
asv66	7.25	2.89	8.47	2.89	0.00142	0.024	9.19	584	0.000202	0.00315	9.44	697	1	1	0	0	Bacteria	Firmicutes	Clostridia	Clostridiales	Lachnospiraceae			Bacteria_Firmicutes_Clostridia_Clostridiales_Lachnospiraceae
asv12	10.7	11	2.89	5.21	0.804	1	-0.485	-1.4	0.000272	0.00375	-9.26	-614	0.253	0.493	2.07	4.2	Bacteria	Firmicutes	Clostridia	Clostridiales	Lachnospiraceae			Bacteria_Firmicutes_Clostridia_Clostridiales_Lachnospiraceae
asv30	13.4	11.8	4.86	2.89	0.915	1	-0.183	-1.13	0.000281	0.00375	6.98	126	7.97e-06	0.000398	10.9	1870	Bacteria	Firmicutes	Clostridia	Clostridiales	Clostridiaceae_1	Clostridium_sensu_stricto		Bacteria_Firmicutes_Clostridia_Clostridiales_Clostridiaceae_1_Clostridium_sensu_stricto
asv33	10.5	7.53	2.89	6.23	0.702	1	0.782	1.72	0.000377	0.00454	-9.44	-693	0.924	0.988	0.177	1.13	Bacteria	Firmicutes	Erysipelotrichia	Erysipelotrichales	Erysipelotrichaceae	Turicibacter		Bacteria_Firmicutes_Erysipelotrichia_Erysipelotrichales_Erysipelotrichaceae_Turicibacter
asv152	3.92	2.89	2.89	7.43	0.02	0.0982	4.49	22.4	0.000388	0.00454	-8.28	-312	0.00144	0.00863	-8.28	-312	Bacteria	Firmicutes	Clostridia	Clostridiales	Lachnospiraceae			Bacteria_Firmicutes_Clostridia_Clostridiales_Lachnospiraceae
asv15	9.35	11.3	2.89	5.08	0.729	1	-0.693	-1.62	0.000518	0.0057	-8.69	-413	0.138	0.335	2.81	7.01	Bacteria	Firmicutes	Clostridia	Clostridiales	Lachnospiraceae			Bacteria_Firmicutes_Clostridia_Clostridiales_Lachnospiraceae
asv731	2.89	2.89	2.89	7.52	1	1	0	0	0.000646	0.00671	-7.1	-137	0.00214	0.0111	-7.1	-137	Bacteria	Firmicutes	Clostridia	Clostridiales	Lachnospiraceae			Bacteria_Firmicutes_Clostridia_Clostridiales_Lachnospiraceae
asv157	2.89	5.85	6.69	2.89	0.00217	0.0262	-8.55	-374	0.000999	0.00983	7.44	174	0.000484	0.00555	8.55	374	Bacteria	Firmicutes	Clostridia	Clostridiales	Lachnospiraceae	Clostridium_XlVa		Bacteria_Firmicutes_Clostridia_Clostridiales_Lachnospiraceae_Clostridium_XlVa
asv145	2.89	9.96	2.89	4.51	0.000758	0.0229	-8.66	-403	0.00173	0.0162	-5.82	-56.5	0.106	0.267	2.83	7.13	Bacteria	Firmicutes	Clostridia	Clostridiales	Lachnospiraceae			Bacteria_Firmicutes_Clostridia_Clostridiales_Lachnospiraceae
asv233	5.18	5.99	5.46	2.89	0.984	1	-0.0402	-1.03	0.00188	0.0167	6.13	70.1	0.00185	0.0099	6.27	77.3	Bacteria	Firmicutes	Clostridia	Clostridiales	Lachnospiraceae			Bacteria_Firmicutes_Clostridia_Clostridiales_Lachnospiraceae
asv137	5.49	4.48	5.64	2.89	0.682	1	-0.879	-1.84	0.00272	0.0231	6.68	102	0.000891	0.00685	8.31	317	Bacteria	Firmicutes	Clostridia	Clostridiales				Bacteria_Firmicutes_Clostridia_Clostridiales
asv177	7.13	7.9	2.89	4.38	0.483	1	-1.34	-2.54	0.00336	0.0268	-5.14	-35.2	0.108	0.268	2.88	7.36	Bacteria	Firmicutes	Clostridia	Clostridiales				Bacteria_Firmicutes_Clostridia_Clostridiales
asv221	6.47	4.96	4.55	2.89	0.389	0.932	1.78	3.43	0.00344	0.0268	5.49	44.9	0.00389	0.0159	5.47	44.4	Bacteria	Firmicutes	Clostridia	Clostridiales	Ruminococcaceae			Bacteria_Firmicutes_Clostridia_Clostridiales_Ruminococcaceae
asv155	10.2	5.12	2.89	4.22	0.227	0.664	2.3	4.92	0.00515	0.0385	-4.38	-20.8	0.272	0.519	1.81	3.5	Bacteria	Firmicutes	Clostridia	Clostridiales	Lachnospiraceae			Bacteria_Firmicutes_Clostridia_Clostridiales_Lachnospiraceae
asv211	4.03	7.43	3.79	2.89	0.289	0.775	-2.25	-4.76	0.00583	0.0419	4.97	31.3	0.000801	0.00651	7.47	177	Bacteria	Firmicutes	Clostridia	Clostridiales	Lachnospiraceae	Ruminococcus2		Bacteria_Firmicutes_Clostridia_Clostridiales_Lachnospiraceae_Ruminococcus2
asv174	7.79	6.09	2.89	4.21	0.466	1	1.4	2.63	0.00675	0.0468	-4.33	-20.1	0.226	0.454	2.09	4.27	Bacteria	Firmicutes	Clostridia	Clostridiales	Ruminococcaceae	Clostridium_IV		Bacteria_Firmicutes_Clostridia_Clostridiales_Ruminococcaceae_Clostridium_IV
asv159	6.16	6.81	3.75	2.89	0.496	1	-1.38	-2.6	0.00798	0.0533	4.56	23.6	0.000472	0.00555	7.99	253	Bacteria	Firmicutes	Clostridia	Clostridiales	Lachnospiraceae			Bacteria_Firmicutes_Clostridia_Clostridiales_Lachnospiraceae
asv178	4.05	8.73	3.69	2.89	0.204	0.635	-2.62	-6.16	0.00963	0.0621	4.08	16.9	0.000327	0.00555	7.97	251	Bacteria	Firmicutes	Clostridia	Clostridiales	Lachnospiraceae	Clostridium_XlVa		Bacteria_Firmicutes_Clostridia_Clostridiales_Lachnospiraceae_Clostridium_XlVa
asv204	6.43	7.24	3.67	2.89	0.909	1	0.217	1.16	0.0106	0.0659	3.93	15.2	0.00075	0.00651	6.88	117	Bacteria							Bacteria
asv20	2.89	2.89	13.5	4.82	1	1	0	0	0.0199	0.12	4.12	17.4	0.00142	0.00863	-7.6	-194	Bacteria	Firmicutes	Clostridia	Clostridiales	Lachnospiraceae			Bacteria_Firmicutes_Clostridia_Clostridiales_Lachnospiraceae
asv210	3.68	4.55	9.45	4.15	0.447	1	-1.28	-2.43	0.0348	0.203	3.46	11	0.922	0.988	0.15	1.11	Bacteria	Firmicutes	Clostridia	Clostridiales	Lachnospiraceae			Bacteria_Firmicutes_Clostridia_Clostridiales_Lachnospiraceae
asv38	5.64	8.06	11.1	5.4	0.0978	0.401	-3.35	-10.2	0.0396	0.224	3.6	12.1	0.318	0.588	1.68	3.2	Bacteria	Firmicutes	Clostridia	Clostridiales	Lachnospiraceae			Bacteria_Firmicutes_Clostridia_Clostridiales_Lachnospiraceae
asv67	8.21	12	3.75	8.05	0.801	1	-0.434	-1.35	0.0469	0.258	-3.33	-10	0.437	0.699	1.23	2.34	Bacteria	Firmicutes	Clostridia	Clostridiales	Ruminococcaceae	Sporobacter		Bacteria_Firmicutes_Clostridia_Clostridiales_Ruminococcaceae_Sporobacter
asv156	7.57	7.28	5.98	3.5	0.655	1	0.812	1.76	0.0597	0.319	3.14	8.82	0.024	0.0701	4.06	16.7	Bacteria	Firmicutes	Clostridia	Clostridiales	Ruminococcaceae			Bacteria_Firmicutes_Clostridia_Clostridiales_Ruminococcaceae
asv11	13.6	5.75	3.56	5.67	0.00333	0.0297	6.43	86.2	0.0676	0.351	-2.84	-7.15	0.877	0.988	0.233	1.18	Bacteria	Verrucomicrobia	Verrucomicrobiae	Verrucomicrobiales	Verrucomicrobiaceae	Akkermansia	muciniphila	Bacteria_Verrucomicrobia_Verrucomicrobiae_Verrucomicrobiales_Verrucomicrobiaceae_Akkermansia_muciniphila
asv136	4.19	4.08	6.17	4.37	0.73	1	0.72	1.65	0.0774	0.391	3.49	11.2	0.819	0.966	0.435	1.35	Bacteria	Firmicutes	Clostridia	Clostridiales	Lachnospiraceae	Clostridium_XlVa		Bacteria_Firmicutes_Clostridia_Clostridiales_Lachnospiraceae_Clostridium_XlVa
asv41	3.98	2.89	12.3	5.71	0.0155	0.0804	4.85	28.9	0.0831	0.402	2.97	2.97	0.00167	0.00916	-7.68	-205	Bacteria	Firmicutes	Clostridia	Clostridiales	Lachnospiraceae	Robinsoniella		Bacteria_Firmicutes_Clostridia_Clostridiales_Lachnospiraceae_Robinsoniella
asv44	12.5	13	6.33	4.26	0.817	1	-0.372	-1.29	0.0861	0.402	2.5	5.66	0.00148	0.00863	5.63	49.5	Bacteria	Firmicutes	Clostridia	Clostridiales	Ruminococcaceae	Ruminococcus	bromii	Bacteria_Firmicutes_Clostridia_Clostridiales_Ruminococcaceae_Ruminococcus_bromii
asv223	2.89	2.89	7.93	3.66	1	1	0	0	0.088	0.402	2.99	7.96	0.016	0.0484	-4.39	-21	Bacteria	Firmicutes	Clostridia	Clostridiales	Lachnospiraceae			Bacteria_Firmicutes_Clostridia_Clostridiales_Lachnospiraceae
asv5	15.5	10.3	6.4	8.14	0.707	1	0.692	1.62	0.0882	0.402	-2.99	-7.92	0.867	0.983	0.282	1.22	Bacteria	Firmicutes	Erysipelotrichia	Erysipelotrichales	Erysipelotrichaceae	Turicibacter		Bacteria_Firmicutes_Erysipelotrichia_Erysipelotrichales_Erysipelotrichaceae_Turicibacter
asv47	6.95	2.89	12	6.39	0.000919	0.0229	8.33	322	0.0918	0.409	2.8	6.97	0.00155	0.00877	-7.48	-178	Bacteria	Firmicutes	Clostridia	Clostridiales	Lachnospiraceae			Bacteria_Firmicutes_Clostridia_Clostridiales_Lachnospiraceae
asv104	7.12	2.89	7.91	4.44	0.00123	0.0229	8.74	426	0.0967	0.417	2.94	7.69	0.0108	0.0336	-5.45	-43.7	Bacteria	Firmicutes	Clostridia	Clostridiales	Lachnospiraceae			Bacteria_Firmicutes_Clostridia_Clostridiales_Lachnospiraceae
asv78	7.3	5.2	11.9	7.28	0.597	1	0.892	1.86	0.0981	0.417	2.5	5.67	0.822	0.966	-0.35	-1.27	Bacteria	Firmicutes	Clostridia	Clostridiales	Ruminococcaceae			Bacteria_Firmicutes_Clostridia_Clostridiales_Ruminococcaceae
asv161	6.68	8.26	7.38	3.59	0.467	1	-1.29	-2.45	0.103	0.422	2.57	5.93	0.0275	0.0792	3.81	14	Bacteria	Firmicutes	Clostridia	Clostridiales	Lachnospiraceae			Bacteria_Firmicutes_Clostridia_Clostridiales_Lachnospiraceae
asv2	15.7	16	15.6	16.4	0.59	1	-0.292	-1.22	0.104	0.422	-0.774	-1.71	0.561	0.791	-0.292	-1.22	Bacteria	Bacteroidetes	Bacteroidia	Bacteroidales	Porphyromonadaceae			Bacteria_Bacteroidetes_Bacteroidia_Bacteroidales_Porphyromonadaceae
asv40	12.9	7.29	3.87	6.77	0.729	1	0.668	1.59	0.108	0.43	-2.93	-7.62	0.606	0.825	0.903	1.87	Bacteria	Firmicutes	Clostridia	Clostridiales	Ruminococcaceae	Flavonifractor		Bacteria_Firmicutes_Clostridia_Clostridiales_Ruminococcaceae_Flavonifractor
asv169	3.74	5.86	5.01	7.62	0.181	0.612	-2.56	-5.89	0.127	0.495	-2.6	-6.06	0.327	0.599	-1.76	-3.39	Bacteria	Firmicutes	Clostridia	Clostridiales	Lachnospiraceae			Bacteria_Firmicutes_Clostridia_Clostridiales_Lachnospiraceae
asv258	2.89	2.89	7.06	3.65	1	1	0	0	0.148	0.561	2.52	5.75	0.0185	0.055	-4.35	-20.3	Bacteria	Firmicutes	Clostridia	Clostridiales	Lachnospiraceae			Bacteria_Firmicutes_Clostridia_Clostridiales_Lachnospiraceae
asv55	4.13	2.89	4.07	10.2	0.014	0.0745	5.85	57.7	0.151	0.561	-2.76	-6.76	0.000916	0.00685	-10.2	-1140	Bacteria	Firmicutes	Clostridia	Clostridiales	Lachnospiraceae			Bacteria_Firmicutes_Clostridia_Clostridiales_Lachnospiraceae
asv118	2.89	2.89	11.1	6.59	1	1	0	0	0.155	0.561	2.02	4.06	0.000731	0.00651	-6.83	-114	Bacteria	Firmicutes	Clostridia	Clostridiales	Lachnospiraceae			Bacteria_Firmicutes_Clostridia_Clostridiales_Lachnospiraceae
asv95	2.89	9.46	4.68	7.43	0.000812	0.0229	-8.75	-430	0.156	0.561	-2.43	-5.4	0.816	0.966	0.395	1.31	Bacteria	Firmicutes	Clostridia	Clostridiales	Lachnospiraceae	Clostridium_XlVa		Bacteria_Firmicutes_Clostridia_Clostridiales_Lachnospiraceae_Clostridium_XlVa
asv198	7.86	5.09	4.33	5.96	0.717	1	0.694	1.62	0.168	0.594	-2.4	-5.28	0.663	0.852	-0.782	-1.72	Bacteria	Firmicutes	Clostridia	Clostridiales	Lachnospiraceae			Bacteria_Firmicutes_Clostridia_Clostridiales_Lachnospiraceae
asv131	10.5	6.54	3.7	4.54	0.803	1	0.466	1.38	0.179	0.609	-2.3	-4.93	0.532	0.783	1.07	2.09	Bacteria	Firmicutes	Clostridia	Clostridiales	Lachnospiraceae			Bacteria_Firmicutes_Clostridia_Clostridiales_Lachnospiraceae
asv113	5.24	5.15	7.06	3.83	0.853	1	0.38	1.3	0.179	0.609	2.49	5.61	0.973	0.994	0.0636	1.05	Bacteria	Firmicutes	Clostridia	Clostridiales	Lachnospiraceae			Bacteria_Firmicutes_Clostridia_Clostridiales_Lachnospiraceae
asv18	13.2	13.2	11.5	11.6	0.871	1	-0.185	-1.14	0.193	0.633	-1.32	-2.5	0.592	0.82	0.559	1.47	Bacteria	Firmicutes	Clostridia	Clostridiales	Ruminococcaceae	Oscillibacter		Bacteria_Firmicutes_Clostridia_Clostridiales_Ruminococcaceae_Oscillibacter
asv21	2.89	2.89	14.1	7.1	1	1	0	0	0.193	0.633	1.95	3.85	0.000215	0.00555	-9.38	-665	Bacteria	Firmicutes	Clostridia	Clostridiales	Lachnospiraceae			Bacteria_Firmicutes_Clostridia_Clostridiales_Lachnospiraceae
asv216	3.99	2.89	8.64	3.72	0.0124	0.0702	4.93	30.5	0.202	0.65	2.18	4.52	0.0103	0.0334	-5.04	-32.9	Bacteria	Firmicutes	Clostridia	Clostridiales	Lachnospiraceae	Acetatifactor	muris	Bacteria_Firmicutes_Clostridia_Clostridiales_Lachnospiraceae_Acetatifactor_muris
asv165	3.85	7.72	4.99	6.51	0.0626	0.272	-3.95	-15.5	0.214	0.677	-2.1	-4.29	0.556	0.791	1	2	Bacteria	Firmicutes	Clostridia	Clostridiales	Lachnospiraceae			Bacteria_Firmicutes_Clostridia_Clostridiales_Lachnospiraceae
asv244	2.89	2.89	7.08	4.29	1	1	0	0	0.219	0.678	2.08	4.23	0.0121	0.0371	-4.83	-28.3	Bacteria	Firmicutes	Clostridia	Clostridiales	Ruminococcaceae			Bacteria_Firmicutes_Clostridia_Clostridiales_Ruminococcaceae
asv46	7.21	8.68	9.47	6.46	0.141	0.515	-3.04	-8.23	0.222	0.678	2.05	4.15	0.182	0.406	2.36	5.13	Bacteria	Firmicutes	Clostridia	Clostridiales	Lachnospiraceae	Clostridium_XlVa		Bacteria_Firmicutes_Clostridia_Clostridiales_Lachnospiraceae_Clostridium_XlVa
asv62	11.2	8.87	11.3	8.1	0.816	1	0.335	1.26	0.225	0.678	1.54	2.9	0.477	0.725	0.937	1.92	Bacteria	Firmicutes	Clostridia	Clostridiales	Lachnospiraceae			Bacteria_Firmicutes_Clostridia_Clostridiales_Lachnospiraceae
asv88	2.89	2.89	9.26	3.94	1	1	0	0	0.233	0.685	2.09	4.26	0.00435	0.0166	-7.14	-141	Bacteria	Firmicutes	Clostridia	Clostridiales	Lachnospiraceae			Bacteria_Firmicutes_Clostridia_Clostridiales_Lachnospiraceae
asv115	2.89	2.89	9.86	6.8	1	1	0	0	0.234	0.685	1.77	3.42	0.00114	0.00819	-7	-128	Bacteria	Firmicutes	Clostridia	Clostridiales	Lachnospiraceae	Clostridium_XlVb		Bacteria_Firmicutes_Clostridia_Clostridiales_Lachnospiraceae_Clostridium_XlVb
asv87	4.75	7.34	7.16	10.7	0.114	0.445	-2.83	-7.12	0.243	0.698	-1.74	-3.34	0.422	0.692	-1.28	-2.43	Bacteria	Firmicutes	Clostridia	Clostridiales	Lachnospiraceae	Acetatifactor		Bacteria_Firmicutes_Clostridia_Clostridiales_Lachnospiraceae_Acetatifactor
asv25	2.89	7.36	6.42	11.9	0.00067	0.0229	-9.79	-886	0.246	0.698	-2.03	-4.07	0.441	0.699	-1.43	-2.7	Bacteria	Firmicutes	Clostridia	Clostridiales	Lachnospiraceae			Bacteria_Firmicutes_Clostridia_Clostridiales_Lachnospiraceae
asv105	2.89	2.89	9.85	4.71	1	1	0	0	0.26	0.725	1.86	3.62	0.00272	0.0132	-7.12	-139	Bacteria	Firmicutes	Clostridia	Clostridiales				Bacteria_Firmicutes_Clostridia_Clostridiales
asv70	11.6	10.8	10.4	6.7	0.836	1	0.303	1.23	0.268	0.729	1.42	2.67	0.225	0.454	1.64	3.11	Bacteria	Firmicutes	Clostridia	Clostridiales	Lachnospiraceae			Bacteria_Firmicutes_Clostridia_Clostridiales_Lachnospiraceae
asv82	2.89	2.89	6.69	9.58	1	1	0	0	0.282	0.729	-1.76	-3.38	0.000468	0.00555	-9.48	-713	Bacteria	Firmicutes	Clostridia	Clostridiales				Bacteria_Firmicutes_Clostridia_Clostridiales
asv10	10.3	14.6	11.9	14.3	0.239	0.688	-1.44	-2.71	0.287	0.729	-1.11	-2.17	0.922	0.988	-0.107	-1.08	Bacteria	Firmicutes	Clostridia	Clostridiales	Lachnospiraceae			Bacteria_Firmicutes_Clostridia_Clostridiales_Lachnospiraceae
asv267	2.89	5.79	5.41	3.64	0.0086	0.0555	-5.59	-48.3	0.288	0.729	1.83	3.55	0.454	0.714	1.33	2.51	Bacteria	Firmicutes	Clostridia	Clostridiales	Lachnospiraceae	Acetatifactor		Bacteria_Firmicutes_Clostridia_Clostridiales_Lachnospiraceae_Acetatifactor
asv3	16	16.2	15.6	16	0.524	1	-0.33	-1.26	0.291	0.729	-0.474	-1.39	0.621	0.835	0.235	1.18	Bacteria	Bacteroidetes	Bacteroidia	Bacteroidales	Porphyromonadaceae			Bacteria_Bacteroidetes_Bacteroidia_Bacteroidales_Porphyromonadaceae
asv77	11.1	2.89	3.95	8.14	0.000444	0.0229	9.84	914	0.297	0.729	-1.74	-3.34	0.00129	0.00863	-8.11	-276	Bacteria	Firmicutes	Clostridia	Clostridiales	Lachnospiraceae			Bacteria_Firmicutes_Clostridia_Clostridiales_Lachnospiraceae
asv61	5.71	11.6	8.33	11.1	0.0424	0.189	-3.4	-10.5	0.298	0.729	-1.38	-2.6	0.956	0.994	-0.0757	-1.05	Bacteria	Firmicutes	Clostridia	Clostridiales	Lachnospiraceae			Bacteria_Firmicutes_Clostridia_Clostridiales_Lachnospiraceae
asv190	2.89	5.08	6.41	5.49	0.00485	0.0381	-6.23	-75.3	0.302	0.729	1.74	3.35	0.597	0.82	0.924	1.9	Bacteria	Firmicutes	Clostridia	Clostridiales				Bacteria_Firmicutes_Clostridia_Clostridiales
asv23	2.89	2.89	12.6	6.89	1	1	0	0	0.305	0.729	1.62	3.07	0.000424	0.00555	-9.5	-726	Bacteria	Firmicutes	Clostridia	Clostridiales	Lachnospiraceae			Bacteria_Firmicutes_Clostridia_Clostridiales_Lachnospiraceae
asv73	2.89	6.44	10.3	6.44	0.00192	0.0262	-7.27	-154	0.306	0.729	1.63	3.09	0.802	0.966	-0.423	-1.34	Bacteria	Firmicutes	Clostridia	Clostridiales	Ruminococcaceae	Flavonifractor		Bacteria_Firmicutes_Clostridia_Clostridiales_Ruminococcaceae_Flavonifractor
asv49	4.11	8.68	9.69	12.4	0.223	0.662	-2	-4.01	0.313	0.729	-1.41	-2.66	0.173	0.4	-2.16	-4.48	Bacteria	Firmicutes	Clostridia	Clostridiales	Lachnospiraceae			Bacteria_Firmicutes_Clostridia_Clostridiales_Lachnospiraceae
asv147	2.89	6.14	9.77	5.8	0.00154	0.024	-6.56	-94.2	0.314	0.729	1.51	2.86	0.843	0.979	0.311	1.24	Bacteria	Firmicutes	Clostridia	Clostridiales	Lachnospiraceae			Bacteria_Firmicutes_Clostridia_Clostridiales_Lachnospiraceae
asv237	6.79	7.3	6.2	4.12	0.753	1	0.545	1.46	0.314	0.729	1.51	2.84	0.243	0.478	1.85	3.6	Bacteria	Firmicutes	Clostridia	Clostridiales	Ruminococcaceae			Bacteria_Firmicutes_Clostridia_Clostridiales_Ruminococcaceae
asv101	4.97	11.2	8.67	4.66	0.0985	0.401	-3.19	-9.11	0.318	0.729	1.53	2.88	0.197	0.423	2.1	4.29	Bacteria	Firmicutes	Clostridia	Clostridiales	Ruminococcaceae	Pseudoflavonifractor		Bacteria_Firmicutes_Clostridia_Clostridiales_Ruminococcaceae_Pseudoflavonifractor
asv110	2.89	2.89	11.3	6.97	1	1	0	0	0.32	0.729	1.37	2.58	0.00043	0.00555	-7.36	-164	Bacteria	Firmicutes	Clostridia	Clostridiales	Lachnospiraceae			Bacteria_Firmicutes_Clostridia_Clostridiales_Lachnospiraceae
asv109	4.04	9.21	4.59	4.72	0.128	0.489	-3.35	-10.2	0.329	0.731	-1.73	-3.33	0.469	0.725	1.32	2.49	Bacteria	Firmicutes	Clostridia	Clostridiales	Lachnospiraceae	Dorea		Bacteria_Firmicutes_Clostridia_Clostridiales_Lachnospiraceae_Dorea
asv196	2.89	2.89	8.16	5.18	1	1	0	0	0.33	0.731	1.6	3.03	0.00466	0.0174	-6.01	-64.5	Bacteria	Firmicutes	Clostridia	Clostridiales	Lachnospiraceae			Bacteria_Firmicutes_Clostridia_Clostridiales_Lachnospiraceae
asv273	2.89	2.89	7.56	4.35	1	1	0	0	0.332	0.731	1.58	3	0.00932	0.0306	-5.02	-32.5	Bacteria	Firmicutes	Clostridia	Clostridiales	Ruminococcaceae	Sporobacter		Bacteria_Firmicutes_Clostridia_Clostridiales_Ruminococcaceae_Sporobacter
asv51	2.89	2.89	8.71	5.52	1	1	0	0	0.363	0.776	1.62	3.08	0.00292	0.0136	-8.3	-314	Bacteria	Firmicutes	Clostridia	Clostridiales	Lachnospiraceae			Bacteria_Firmicutes_Clostridia_Clostridiales_Lachnospiraceae
asv28	9.8	7.72	12	6.97	0.36	0.887	1.65	3.14	0.365	0.776	1.38	2.61	0.477	0.725	-1.19	-2.29	Bacteria	Firmicutes	Clostridia	Clostridiales	Lachnospiraceae			Bacteria_Firmicutes_Clostridia_Clostridiales_Lachnospiraceae
asv116	9.65	6.41	5.83	7.54	0.575	1	0.965	1.95	0.366	0.776	-1.36	-2.57	0.931	0.989	0.135	1.1	Bacteria	Firmicutes	Clostridia	Clostridiales	Lachnospiraceae			Bacteria_Firmicutes_Clostridia_Clostridiales_Lachnospiraceae
asv153	8.26	2.89	4.1	3.83	0.00605	0.0412	7.18	145	0.373	0.776	1.64	3.11	0.0107	0.0336	-6.09	-68.4	Bacteria	Firmicutes	Clostridia	Clostridiales				Bacteria_Firmicutes_Clostridia_Clostridiales
asv134	9.06	3.68	9.08	7.08	0.0195	0.0982	4.34	20.2	0.373	0.776	1.23	2.35	0.0341	0.0967	-3.68	-12.8	Bacteria	Firmicutes	Erysipelotrichia	Erysipelotrichales	Erysipelotrichaceae	Clostridium_XVIII	cocleatum	Bacteria_Firmicutes_Erysipelotrichia_Erysipelotrichales_Erysipelotrichaceae_Clostridium_XVIII_cocleatum
asv250	3.74	4.88	6.27	5.43	0.258	0.72	-2.23	-4.68	0.382	0.782	1.43	2.7	0.817	0.966	0.403	1.32	Bacteria	Firmicutes	Clostridia	Clostridiales	Lachnospiraceae			Bacteria_Firmicutes_Clostridia_Clostridiales_Lachnospiraceae
asv232	4.62	7.89	3.73	6.71	0.28	0.77	-2.03	-4.08	0.385	0.782	-1.37	-2.59	0.635	0.836	0.781	1.72	Bacteria	Actinobacteria	Actinobacteria	Coriobacteriales	Coriobacteriaceae			Bacteria_Actinobacteria_Actinobacteria_Coriobacteriales_Coriobacteriaceae
asv32	4.16	8.36	5.38	12.3	0.14	0.515	-3.13	-8.77	0.399	0.797	-1.45	-2.73	0.486	0.725	-1.3	-2.46	Bacteria	Firmicutes	Clostridia	Clostridiales	Lachnospiraceae	Eisenbergiella		Bacteria_Firmicutes_Clostridia_Clostridiales_Lachnospiraceae_Eisenbergiella
asv100	9.94	9.71	5.03	4.55	0.771	1	0.509	1.42	0.401	0.797	-1.28	-2.44	0.202	0.427	2.06	4.18	Bacteria	Firmicutes	Erysipelotrichia	Erysipelotrichales	Erysipelotrichaceae			Bacteria_Firmicutes_Erysipelotrichia_Erysipelotrichales_Erysipelotrichaceae
asv102	10.7	10.5	6.73	6.57	0.86	1	0.277	1.21	0.41	0.807	1.12	2.17	0.392	0.673	1.23	2.34	Bacteria	Firmicutes	Clostridia	Clostridiales	Ruminococcaceae	Oscillibacter		Bacteria_Firmicutes_Clostridia_Clostridiales_Ruminococcaceae_Oscillibacter
asv151	2.89	2.89	5.62	7.9	1	1	0	0	0.414	0.807	-1.35	-2.56	0.00137	0.00863	-7.97	-251	Bacteria	Firmicutes	Clostridia	Clostridiales	Lachnospiraceae	Clostridium_XlVb		Bacteria_Firmicutes_Clostridia_Clostridiales_Lachnospiraceae_Clostridium_XlVb
asv60	10.9	10.4	7.34	5.28	0.641	1	0.8	1.74	0.419	0.808	1.19	2.29	0.144	0.341	2.33	5.01	Bacteria	Firmicutes	Clostridia	Clostridiales	Lachnospiraceae			Bacteria_Firmicutes_Clostridia_Clostridiales_Lachnospiraceae
asv163	7.49	6.32	4.31	5.07	0.927	1	0.173	1.13	0.425	0.812	-1.32	-2.49	0.394	0.673	1.48	2.78	Bacteria	Firmicutes	Clostridia	Clostridiales	Lachnospiraceae			Bacteria_Firmicutes_Clostridia_Clostridiales_Lachnospiraceae
asv42	7.99	10.6	11.5	8.37	0.575	1	-0.922	-1.89	0.435	0.819	1.1	2.14	0.669	0.852	0.637	1.55	Bacteria	Firmicutes	Clostridia	Clostridiales	Ruminococcaceae	Sporobacter		Bacteria_Firmicutes_Clostridia_Clostridiales_Ruminococcaceae_Sporobacter
asv229	6.7	8.55	3.74	3.55	0.652	1	-0.825	-1.77	0.438	0.819	1.19	2.28	0.0499	0.139	3.43	10.8	Bacteria	Firmicutes	Clostridia	Clostridiales	Ruminococcaceae	Intestinimonas		Bacteria_Firmicutes_Clostridia_Clostridiales_Ruminococcaceae_Intestinimonas
asv263	3.77	5.98	4.32	5.63	0.166	0.596	-2.8	-6.95	0.448	0.825	-1.25	-2.38	0.708	0.894	0.646	1.56	Bacteria	Firmicutes	Clostridia	Clostridiales	Ruminococcaceae			Bacteria_Firmicutes_Clostridia_Clostridiales_Ruminococcaceae
asv50	7.08	7.41	5.02	5.04	0.729	1	-0.773	-1.71	0.45	0.825	-1.49	-2.8	0.861	0.983	0.355	1.28	Bacteria	Firmicutes	Clostridia	Clostridiales	Lachnospiraceae			Bacteria_Firmicutes_Clostridia_Clostridiales_Lachnospiraceae
asv31	9.51	2.89	5.39	4.88	0.0012	0.0229	11	2040	0.461	0.83	1.39	2.62	0.00652	0.0222	-7.7	-208	Bacteria	Firmicutes	Bacilli	Lactobacillales	Lactobacillaceae	Lactobacillus		Bacteria_Firmicutes_Bacilli_Lactobacillales_Lactobacillaceae_Lactobacillus
asv140	8.48	7.37	7.79	5.7	0.869	1	0.282	1.22	0.462	0.83	1.09	2.12	0.371	0.66	1.4	2.64	Bacteria	Firmicutes	Clostridia	Clostridiales				Bacteria_Firmicutes_Clostridia_Clostridiales
asv94	6.47	5.47	9.57	8.84	0.943	1	0.122	1.09	0.487	0.848	1.02	2.03	0.965	0.994	-0.069	-1.05	Bacteria	Firmicutes	Clostridia	Clostridiales	Ruminococcaceae	Butyricicoccus		Bacteria_Firmicutes_Clostridia_Clostridiales_Ruminococcaceae_Butyricicoccus
asv185	2.89	2.89	4.78	7.11	1	1	0	0	0.488	0.848	-1.21	-2.31	0.00276	0.0132	-7.54	-186	Bacteria	Firmicutes	Clostridia	Clostridiales	Lachnospiraceae			Bacteria_Firmicutes_Clostridia_Clostridiales_Lachnospiraceae
asv206	2.89	2.89	6.5	4.55	1	1	0	0	0.493	0.848	1.19	2.28	0.00793	0.0265	-6	-64	Bacteria	Firmicutes	Clostridia	Clostridiales	Lachnospiraceae			Bacteria_Firmicutes_Clostridia_Clostridiales_Lachnospiraceae
asv133	4.81	7.44	7.54	5.35	0.201	0.635	-2.57	-5.94	0.496	0.848	1.11	2.16	0.539	0.787	1.06	2.08	Bacteria	Firmicutes	Clostridia	Clostridiales	Lachnospiraceae			Bacteria_Firmicutes_Clostridia_Clostridiales_Lachnospiraceae
asv43	6.45	6.15	7.89	8.8	0.245	0.693	-2.42	-5.36	0.496	0.848	-1.17	-2.26	0.891	0.988	0.247	1.19	Bacteria	Firmicutes	Clostridia	Clostridiales	Lachnospiraceae			Bacteria_Firmicutes_Clostridia_Clostridiales_Lachnospiraceae
asv191	5.68	6.09	4.5	5.79	0.451	1	-1.48	-2.78	0.499	0.848	-1.14	-2.2	0.736	0.918	0.591	1.51	Bacteria	Firmicutes	Clostridia	Clostridiales	Lachnospiraceae	Clostridium_XlVa		Bacteria_Firmicutes_Clostridia_Clostridiales_Lachnospiraceae_Clostridium_XlVa
asv217	4.13	2.89	5.19	5.34	0.00941	0.0568	5.91	60.1	0.51	0.858	-1.17	-2.25	0.00579	0.0201	-6.53	-92.5	Bacteria	Firmicutes	Clostridia	Clostridiales				Bacteria_Firmicutes_Clostridia_Clostridiales
asv184	3.95	2.89	9.37	4.54	0.0132	0.0724	4.68	25.6	0.525	0.87	1.03	2.04	0.00364	0.0158	-6.26	-76.9	Bacteria	Firmicutes	Clostridia	Clostridiales	Lachnospiraceae	Clostridium_XlVa		Bacteria_Firmicutes_Clostridia_Clostridiales_Lachnospiraceae_Clostridium_XlVa
asv160	2.89	5.05	5.45	7.3	0.00617	0.0412	-5.9	-59.6	0.526	0.87	-1.06	-2.09	0.426	0.693	-1.48	-2.79	Bacteria	Firmicutes	Clostridia	Clostridiales	Lachnospiraceae	Acetatifactor		Bacteria_Firmicutes_Clostridia_Clostridiales_Lachnospiraceae_Acetatifactor
asv8	15.1	14.4	10.5	12.5	0.553	1	0.739	1.67	0.537	0.88	-0.663	-1.58	0.91	0.988	-0.13	-1.09	Bacteria	Bacteroidetes	Bacteroidia	Bacteroidales	Porphyromonadaceae			Bacteria_Bacteroidetes_Bacteroidia_Bacteroidales_Porphyromonadaceae
asv181	9.07	7.1	4.38	5.57	0.678	1	0.742	1.67	0.548	0.891	-0.919	-1.89	0.431	0.695	1.28	2.42	Bacteria	Firmicutes	Clostridia	Clostridiales	Lachnospiraceae			Bacteria_Firmicutes_Clostridia_Clostridiales_Lachnospiraceae
asv114	2.89	6.11	8.29	7.03	0.00292	0.0297	-6.38	-83.4	0.559	0.894	0.899	1.87	0.563	0.791	-0.979	-1.97	Bacteria	Firmicutes	Clostridia	Clostridiales	Lachnospiraceae			Bacteria_Firmicutes_Clostridia_Clostridiales_Lachnospiraceae
asv26	9.88	12.8	11.6	10.4	0.541	1	-0.865	-1.82	0.559	0.894	-0.711	-1.64	0.609	0.825	0.656	1.58	Bacteria	Firmicutes	Clostridia	Clostridiales	Ruminococcaceae	Ruminococcus		Bacteria_Firmicutes_Clostridia_Clostridiales_Ruminococcaceae_Ruminococcus
asv45	2.89	2.89	9.77	6.71	1	1	0	0	0.565	0.896	0.967	1.95	0.00126	0.00863	-9.07	-537	Bacteria	Firmicutes	Clostridia	Clostridiales	Lachnospiraceae			Bacteria_Firmicutes_Clostridia_Clostridiales_Lachnospiraceae
asv91	6.8	5.48	11.1	7.62	0.455	1	-1.28	-2.42	0.571	0.897	0.818	1.76	0.924	0.988	-0.149	-1.11	Bacteria	Firmicutes	Clostridia	Clostridiales	Lachnospiraceae	Dorea		Bacteria_Firmicutes_Clostridia_Clostridiales_Lachnospiraceae_Dorea
asv68	6.49	11.5	11.2	7.78	0.299	0.775	-1.66	-3.17	0.576	0.898	0.746	1.68	0.356	0.641	1.31	2.48	Bacteria	Firmicutes	Clostridia	Clostridiales	Lachnospiraceae			Bacteria_Firmicutes_Clostridia_Clostridiales_Lachnospiraceae
asv111	7.74	8.94	8.79	10	0.729	1	-0.479	-1.39	0.586	0.901	-0.652	-1.57	0.41	0.679	-1.08	-2.12	Bacteria	Actinobacteria	Actinobacteria	Coriobacteriales	Coriobacteriaceae	Adlercreutzia		Bacteria_Actinobacteria_Actinobacteria_Coriobacteriales_Coriobacteriaceae_Adlercreutzia
asv93	7	4.07	5.7	7.33	0.169	0.596	2.95	7.72	0.588	0.901	-0.933	-1.91	0.196	0.423	-2.63	-6.18	Bacteria	Firmicutes	Clostridia	Clostridiales	Lachnospiraceae			Bacteria_Firmicutes_Clostridia_Clostridiales_Lachnospiraceae
asv142	9.44	10.2	5.3	7.22	0.927	1	0.145	1.11	0.593	0.902	-0.738	-1.67	0.549	0.791	0.872	1.83	Bacteria	Firmicutes	Clostridia	Clostridiales	Lachnospiraceae			Bacteria_Firmicutes_Clostridia_Clostridiales_Lachnospiraceae
asv84	2.89	5.43	6.91	9.36	0.00271	0.0297	-7.11	-138	0.606	0.913	-0.835	-1.78	0.333	0.604	-1.77	-3.42	Bacteria	Firmicutes	Clostridia	Clostridiales	Lachnospiraceae			Bacteria_Firmicutes_Clostridia_Clostridiales_Lachnospiraceae
asv16	10.5	9.06	9.88	10.7	0.953	1	0.0998	1.07	0.642	0.944	-0.687	-1.61	0.723	0.907	-0.564	-1.48	Bacteria	Bacteroidetes	Bacteroidia	Bacteroidales	Porphyromonadaceae			Bacteria_Bacteroidetes_Bacteroidia_Bacteroidales_Porphyromonadaceae
asv83	6.33	5.1	9.08	7.08	0.42	0.995	1.52	2.87	0.643	0.944	-0.744	-1.67	0.205	0.427	-2.38	-5.21	Bacteria	Firmicutes	Clostridia	Clostridiales	Lachnospiraceae	Clostridium_XlVa		Bacteria_Firmicutes_Clostridia_Clostridiales_Lachnospiraceae_Clostridium_XlVa
asv24	5.85	8.89	8.56	8.17	0.533	1	-1.27	-2.41	0.646	0.944	-0.799	-1.74	0.829	0.969	-0.402	-1.32	Bacteria	Firmicutes	Clostridia	Clostridiales	Lachnospiraceae			Bacteria_Firmicutes_Clostridia_Clostridiales_Lachnospiraceae
asv166	8.92	8.41	6.02	5.6	0.82	1	-0.389	-1.31	0.664	0.944	0.633	1.55	0.301	0.565	1.62	3.08	Bacteria	Firmicutes	Clostridia	Clostridiales				Bacteria_Firmicutes_Clostridia_Clostridiales
asv271	6.67	3.86	4.43	6.16	0.324	0.819	1.89	3.71	0.668	0.944	-0.688	-1.61	0.401	0.675	-1.51	-2.84	Bacteria	Firmicutes	Clostridia	Clostridiales	Ruminococcaceae			Bacteria_Firmicutes_Clostridia_Clostridiales_Ruminococcaceae
asv135	4.95	4.17	7.45	6.22	0.808	1	-0.482	-1.4	0.671	0.944	0.721	1.65	0.573	0.799	-1.07	-2.1	Bacteria	Firmicutes	Clostridia	Clostridiales	Lachnospiraceae	Acetatifactor		Bacteria_Firmicutes_Clostridia_Clostridiales_Lachnospiraceae_Acetatifactor
asv127	4.74	6.46	6.31	5.6	0.181	0.612	-2.81	-7.03	0.672	0.944	-0.717	-1.64	0.904	0.988	0.215	1.16	Bacteria	Firmicutes	Clostridia	Clostridiales	Lachnospiraceae	Clostridium_XlVa		Bacteria_Firmicutes_Clostridia_Clostridiales_Lachnospiraceae_Clostridium_XlVa
asv99	2.89	2.89	9.56	8.65	1	1	0	0	0.675	0.944	0.58	1.49	0.000327	0.00555	-8.07	-268	Bacteria	Firmicutes	Clostridia	Clostridiales	Ruminococcaceae	Oscillibacter		Bacteria_Firmicutes_Clostridia_Clostridiales_Ruminococcaceae_Oscillibacter
asv186	5.59	7.27	5.13	6.3	0.295	0.775	-1.98	-3.95	0.676	0.944	-0.654	-1.57	0.387	0.673	1.44	2.71	Bacteria	Firmicutes	Clostridia	Clostridiales	Ruminococcaceae			Bacteria_Firmicutes_Clostridia_Clostridiales_Ruminococcaceae
asv1	16.9	16.6	17.8	17.1	0.588	1	0.315	1.24	0.679	0.944	0.207	1.15	0.0553	0.152	-1.08	-2.11	Bacteria	Firmicutes	Bacilli	Lactobacillales	Lactobacillaceae	Lactobacillus		Bacteria_Firmicutes_Bacilli_Lactobacillales_Lactobacillaceae_Lactobacillus
asv17	10.4	10.6	8.65	9.39	0.827	1	-0.383	-1.3	0.687	0.944	-0.613	-1.53	0.861	0.983	0.281	1.22	Bacteria	Bacteroidetes	Bacteroidia	Bacteroidales	Porphyromonadaceae			Bacteria_Bacteroidetes_Bacteroidia_Bacteroidales_Porphyromonadaceae
asv86	8.51	4.32	8.4	8.16	0.743	1	0.605	1.52	0.697	0.944	-0.618	-1.53	0.469	0.725	-1.28	-2.43	Bacteria	Firmicutes	Clostridia	Clostridiales	Lachnospiraceae	Clostridium_XlVa		Bacteria_Firmicutes_Clostridia_Clostridiales_Lachnospiraceae_Clostridium_XlVa
asv39	5.46	8.62	10.1	7.94	0.334	0.833	-1.91	-3.76	0.702	0.944	0.627	1.54	0.884	0.988	0.255	1.19	Bacteria	Firmicutes	Clostridia	Clostridiales	Lachnospiraceae			Bacteria_Firmicutes_Clostridia_Clostridiales_Lachnospiraceae
asv59	3.65	7.05	9.21	9.82	0.00489	0.0381	-6.14	-70.3	0.704	0.944	-0.553	-1.47	0.964	0.994	0.0698	1.05	Bacteria	Firmicutes	Clostridia	Clostridiales	Lachnospiraceae	Murimonas		Bacteria_Firmicutes_Clostridia_Clostridiales_Lachnospiraceae_Murimonas
asv130	2.89	2.89	6.77	10.3	1	1	0	0	0.706	0.944	-0.541	-1.45	0.000362	0.00555	-8.18	-289	Bacteria							Bacteria
asv22	12	13.5	4.16	5.97	0.871	1	-0.311	-1.24	0.71	0.944	-0.615	-1.53	0.229	0.455	2.14	4.42	Bacteria	Firmicutes	Clostridia	Clostridiales	Lachnospiraceae			Bacteria_Firmicutes_Clostridia_Clostridiales_Lachnospiraceae
asv214	6.35	5.97	3.79	3.65	0.679	1	0.835	1.78	0.712	0.944	0.627	1.54	0.302	0.565	1.89	3.72	Bacteria	Firmicutes	Clostridia	Clostridiales				Bacteria_Firmicutes_Clostridia_Clostridiales
asv150	2.89	2.89	6.66	6.11	1	1	0	0	0.722	0.945	0.595	1.51	0.00328	0.0149	-7.13	-140	Bacteria	Firmicutes	Clostridia	Clostridiales	Lachnospiraceae			Bacteria_Firmicutes_Clostridia_Clostridiales_Lachnospiraceae
asv13	7.6	8.96	12.4	11.9	0.79	1	-0.431	-1.35	0.723	0.945	0.492	1.41	0.944	0.994	0.105	1.08	Bacteria	Firmicutes	Clostridia	Clostridiales	Lachnospiraceae			Bacteria_Firmicutes_Clostridia_Clostridiales_Lachnospiraceae
asv117	5.56	3.97	8.93	5.56	0.874	1	0.294	1.23	0.735	0.955	0.543	1.46	0.151	0.353	-2.78	-6.87	Bacteria	Firmicutes	Clostridia	Clostridiales	Lachnospiraceae	Marvinbryantia		Bacteria_Firmicutes_Clostridia_Clostridiales_Lachnospiraceae_Marvinbryantia
asv80	2.89	2.89	11.3	11.5	1	1	0	0	0.753	0.971	-0.354	-1.28	8.52e-06	0.000398	-8.97	-502	Bacteria	Firmicutes	Clostridia	Clostridiales	Lachnospiraceae			Bacteria_Firmicutes_Clostridia_Clostridiales_Lachnospiraceae
asv132	8.49	6.14	5.51	6.87	0.621	1	0.909	1.88	0.777	0.981	-0.447	-1.36	0.757	0.938	-0.526	-1.44	Bacteria	Firmicutes	Clostridia	Clostridiales	Lachnospiraceae			Bacteria_Firmicutes_Clostridia_Clostridiales_Lachnospiraceae
asv187	3.89	2.89	4.84	6.05	0.0295	0.142	4.26	19.1	0.792	0.981	-0.464	-1.38	0.00435	0.0166	-7.06	-133	Bacteria	Firmicutes	Clostridia	Clostridiales	Lachnospiraceae	Clostridium_XlVa		Bacteria_Firmicutes_Clostridia_Clostridiales_Lachnospiraceae_Clostridium_XlVa
asv228	8.19	9.43	4.45	4.25	0.821	1	-0.39	-1.31	0.798	0.981	0.373	1.3	0.177	0.404	2.16	4.46	Bacteria	Firmicutes	Clostridia	Clostridiales				Bacteria_Firmicutes_Clostridia_Clostridiales
asv92	4.13	4.31	6.93	4.8	0.565	1	-1.24	-2.36	0.801	0.981	0.459	1.38	0.786	0.955	-0.538	-1.45	Bacteria	Firmicutes	Clostridia	Clostridiales	Lachnospiraceae			Bacteria_Firmicutes_Clostridia_Clostridiales_Lachnospiraceae
asv52	10.2	9.05	9.54	9.23	0.876	1	0.245	1.19	0.803	0.981	-0.337	-1.26	0.636	0.836	-0.696	-1.62	Bacteria	Firmicutes	Clostridia	Clostridiales	Ruminococcaceae			Bacteria_Firmicutes_Clostridia_Clostridiales_Ruminococcaceae
asv106	6.76	8.01	6.39	6.03	0.546	1	-1.17	-2.25	0.808	0.981	0.397	1.32	0.185	0.408	2.36	5.15	Bacteria	Firmicutes	Clostridia	Clostridiales	Ruminococcaceae			Bacteria_Firmicutes_Clostridia_Clostridiales_Ruminococcaceae
asv74	8	3.61	10.5	8.14	0.00543	0.0406	5.76	54.4	0.811	0.981	0.335	1.26	0.00508	0.0186	-5.7	-51.8	Bacteria	Firmicutes	Clostridia	Clostridiales	Ruminococcaceae	Clostridium_IV		Bacteria_Firmicutes_Clostridia_Clostridiales_Ruminococcaceae_Clostridium_IV
asv125	2.89	2.89	6.65	5.86	1	1	0	0	0.812	0.981	-0.417	-1.33	0.00243	0.0123	-8.51	-364	Bacteria	Firmicutes	Clostridia	Clostridiales	Lachnospiraceae			Bacteria_Firmicutes_Clostridia_Clostridiales_Lachnospiraceae
asv54	7.42	2.89	6.27	5.88	0.00224	0.0262	9.5	726	0.813	0.981	0.432	1.35	0.00392	0.0159	-8.36	-328	Bacteria	Firmicutes	Clostridia	Clostridiales	Lachnospiraceae			Bacteria_Firmicutes_Clostridia_Clostridiales_Lachnospiraceae
asv72	11.2	12.1	7.31	7.09	0.38	0.922	-1.37	-2.59	0.813	0.981	0.31	1.24	0.0672	0.177	2.66	6.34	Bacteria	Firmicutes	Clostridia	Clostridiales	Lachnospiraceae	Marvinbryantia		Bacteria_Firmicutes_Clostridia_Clostridiales_Lachnospiraceae_Marvinbryantia
asv256	4.1	5.92	5.08	4.29	0.854	1	-0.363	-1.29	0.83	0.983	0.361	1.28	0.489	0.725	1.24	2.37	Bacteria	Firmicutes	Clostridia	Clostridiales				Bacteria_Firmicutes_Clostridia_Clostridiales
asv27	8.61	6.86	11.8	9.17	0.62	1	0.872	1.83	0.831	0.983	0.32	1.25	0.407	0.679	-1.4	-2.65	Bacteria	Firmicutes	Clostridia	Clostridiales	Lachnospiraceae			Bacteria_Firmicutes_Clostridia_Clostridiales_Lachnospiraceae
asv9	14.6	14.6	14.2	14.3	0.884	1	0.113	1.08	0.836	0.983	-0.138	-1.1	0.785	0.955	0.194	1.14	Bacteria	Bacteroidetes	Bacteroidia	Bacteroidales	Porphyromonadaceae			Bacteria_Bacteroidetes_Bacteroidia_Bacteroidales_Porphyromonadaceae
asv4	13.1	9.6	14.2	13	0.574	1	0.765	1.7	0.841	0.983	0.233	1.18	0.271	0.519	-1.45	-2.73	Bacteria	Firmicutes	Bacilli	Lactobacillales	Lactobacillaceae	Lactobacillus		Bacteria_Firmicutes_Bacilli_Lactobacillales_Lactobacillaceae_Lactobacillus
asv259	2.89	2.89	6.16	5.7	1	1	0	0	0.843	0.983	0.322	1.25	0.0054	0.0194	-5.93	-61	Bacteria	Firmicutes	Clostridia	Clostridiales	Ruminococcaceae	Oscillibacter		Bacteria_Firmicutes_Clostridia_Clostridiales_Ruminococcaceae_Oscillibacter
asv48	4.22	8.22	9.22	8.82	0.29	0.775	-2.07	-4.21	0.846	0.983	-0.314	-1.24	0.669	0.852	-0.754	-1.69	Bacteria	Firmicutes	Clostridia	Clostridiales	Lachnospiraceae	Ruminococcus2		Bacteria_Firmicutes_Clostridia_Clostridiales_Lachnospiraceae_Ruminococcus2
asv148	2.89	3.8	7.38	6.2	0.0328	0.149	-3.67	-12.7	0.853	0.985	-0.302	-1.23	0.0585	0.159	-4.01	-16.1	Bacteria	Firmicutes	Clostridia	Clostridiales	Lachnospiraceae	Clostridium_XlVa		Bacteria_Firmicutes_Clostridia_Clostridiales_Lachnospiraceae_Clostridium_XlVa
asv230	4.94	3.74	4.68	5.01	0.305	0.782	2.1	4.3	0.867	0.985	0.288	1.22	0.218	0.448	-2.48	-5.57	Bacteria	Firmicutes	Clostridia	Clostridiales				Bacteria_Firmicutes_Clostridia_Clostridiales
asv35	4.28	10.9	11.4	8.89	0.209	0.641	-2.28	-4.84	0.867	0.985	0.247	1.19	0.947	0.994	-0.105	-1.08	Bacteria	Firmicutes	Clostridia	Clostridiales	Lachnospiraceae			Bacteria_Firmicutes_Clostridia_Clostridiales_Lachnospiraceae
asv225	3.92	5.65	6.55	5.81	0.661	1	-0.806	-1.75	0.871	0.985	-0.258	-1.2	0.637	0.836	-0.821	-1.77	Bacteria	Firmicutes	Clostridia	Clostridiales	Ruminococcaceae	Intestinimonas		Bacteria_Firmicutes_Clostridia_Clostridiales_Ruminococcaceae_Intestinimonas
asv97	2.89	9.43	5.66	5.56	0.00102	0.0229	-8.86	-465	0.882	0.985	-0.244	-1.18	0.378	0.667	1.55	2.92	Bacteria	Firmicutes	Clostridia	Clostridiales	Ruminococcaceae	Flavonifractor		Bacteria_Firmicutes_Clostridia_Clostridiales_Ruminococcaceae_Flavonifractor
asv164	4.99	7.89	6.67	5.88	0.507	1	-1.23	-2.34	0.883	0.985	-0.231	-1.17	0.866	0.983	0.283	1.22	Bacteria	Firmicutes	Erysipelotrichia	Erysipelotrichales	Erysipelotrichaceae			Bacteria_Firmicutes_Erysipelotrichia_Erysipelotrichales_Erysipelotrichaceae
asv295	2.89	4.87	5.77	4.91	0.00931	0.0568	-5.18	-36.2	0.885	0.985	0.235	1.18	0.973	0.994	0.0581	1.04	Bacteria	Firmicutes	Clostridia	Clostridiales	Lachnospiraceae			Bacteria_Firmicutes_Clostridia_Clostridiales_Lachnospiraceae
asv65	2.89	5.68	7.16	6.07	0.00441	0.0375	-8.06	-268	0.908	1	-0.211	-1.16	0.659	0.852	-0.883	-1.84	Bacteria	Firmicutes	Clostridia	Clostridiales	Lachnospiraceae			Bacteria_Firmicutes_Clostridia_Clostridiales_Lachnospiraceae
asv300	2.89	2.89	5.88	5.69	1	1	0	0	0.909	1	-0.185	-1.14	0.00571	0.0201	-5.78	-54.8	Bacteria	Firmicutes	Erysipelotrichia	Erysipelotrichales	Erysipelotrichaceae			Bacteria_Firmicutes_Erysipelotrichia_Erysipelotrichales_Erysipelotrichaceae
asv96	6.9	10.5	7.82	7.38	0.11	0.437	-2.72	-6.57	0.921	1	0.134	1.1	0.132	0.326	2.21	4.64	Bacteria	Firmicutes	Clostridia	Clostridiales	Lachnospiraceae			Bacteria_Firmicutes_Clostridia_Clostridiales_Lachnospiraceae
asv53	10.3	8.02	7.18	7.49	0.986	1	0.0329	1.02	0.926	1	0.147	1.11	0.922	0.988	0.166	1.12	Bacteria	Firmicutes	Clostridia	Clostridiales	Lachnospiraceae			Bacteria_Firmicutes_Clostridia_Clostridiales_Lachnospiraceae
asv201	2.89	4	6.91	5.99	0.0109	0.0638	-5.04	-32.8	0.937	1	-0.13	-1.09	0.396	0.673	-1.58	-2.98	Bacteria	Firmicutes	Clostridia	Clostridiales	Ruminococcaceae	Oscillibacter		Bacteria_Firmicutes_Clostridia_Clostridiales_Ruminococcaceae_Oscillibacter
asv112	3.65	2.89	6.88	8.69	0.0672	0.286	2.68	6.41	0.94	1	-0.114	-1.08	0.000665	0.00651	-8.16	-287	Bacteria	Firmicutes	Clostridia	Clostridiales	Lachnospiraceae	Acetatifactor		Bacteria_Firmicutes_Clostridia_Clostridiales_Lachnospiraceae_Acetatifactor
asv248	3.79	2.89	6.48	5.72	0.0306	0.143	3.61	12.2	0.941	1	-0.12	-1.09	0.00399	0.0159	-6.18	-72.6	Bacteria	Firmicutes	Clostridia	Clostridiales	Lachnospiraceae			Bacteria_Firmicutes_Clostridia_Clostridiales_Lachnospiraceae
asv126	6.15	4.64	9.59	7.59	0.183	0.612	2.35	5.11	0.967	1	-0.0595	-1.04	0.0805	0.208	-3.11	-8.65	Bacteria	Firmicutes	Clostridia	Clostridiales	Lachnospiraceae			Bacteria_Firmicutes_Clostridia_Clostridiales_Lachnospiraceae
asv139	8.29	4.86	9.44	9.52	0.203	0.635	1.97	3.92	0.967	1	0.053	1.04	0.141	0.338	-2.21	-4.63	Bacteria	Firmicutes	Clostridia	Clostridiales	Ruminococcaceae	Intestinimonas		Bacteria_Firmicutes_Clostridia_Clostridiales_Ruminococcaceae_Intestinimonas
asv63	2.89	2.89	10.8	10.4	1	1	0	0	0.971	1	0.0486	1.03	8.65e-05	0.00324	-9.25	-610	Bacteria	Firmicutes	Clostridia	Clostridiales	Peptococcaceae_1	Peptococcus		Bacteria_Firmicutes_Clostridia_Clostridiales_Peptococcaceae_1_Peptococcus
asv34	5.55	4.18	10.6	11.5	0.461	1	1.35	2.54	0.989	1	-0.0207	-1.01	0.0599	0.16	-3.73	-13.3	Bacteria	Firmicutes	Clostridia	Clostridiales	Lachnospiraceae	Clostridium_XlVa		Bacteria_Firmicutes_Clostridia_Clostridiales_Lachnospiraceae_Clostridium_XlVa
asv193	2.89	8.2	6.82	4.52	0.00212	0.0262	-7.1	-137	0.998	1	0.343	1.27	0.557	0.791	1	2.01	Bacteria	Firmicutes	Clostridia	Clostridiales	Lachnospiraceae			Bacteria_Firmicutes_Clostridia_Clostridiales_Lachnospiraceae
asv19	12.5	12.9	6.35	11.6	0.866	1	-0.257	-1.2	1	1	-0.000574	-1	0.205	0.427	1.79	3.46	Bacteria	Tenericutes	Mollicutes	Anaeroplasmatales	Anaeroplasmataceae	Anaeroplasma		Bacteria_Tenericutes_Mollicutes_Anaeroplasmatales_Anaeroplasmataceae_Anaeroplasma
asv29	13.8	3.96	2.89	2.89	0.00317	0.0297	6.92	121	1	1	0	0	0.00384	0.0159	4.73	26.5	Bacteria	Verrucomicrobia	Verrucomicrobiae	Verrucomicrobiales	Verrucomicrobiaceae	Akkermansia		Bacteria_Verrucomicrobia_Verrucomicrobiae_Verrucomicrobiales_Verrucomicrobiaceae_Akkermansia
asv171	6.17	6.74	2.89	2.89	0.467	1	-1.46	-2.75	1	1	0	0	0.000505	0.00555	8	256	Bacteria	Firmicutes	Clostridia	Clostridiales	Lachnospiraceae	Clostridium_XlVb		Bacteria_Firmicutes_Clostridia_Clostridiales_Lachnospiraceae_Clostridium_XlVb
asv303	6.11	5.67	2.89	2.89	0.599	1	1.02	2.02	1	1	0	0	0.00355	0.0158	5.3	39.3	Bacteria	Firmicutes	Erysipelotrichia	Erysipelotrichales	Erysipelotrichaceae			Bacteria_Firmicutes_Erysipelotrichia_Erysipelotrichales_Erysipelotrichaceae
asv14	9.39	12.8	2.89	2.89	0.614	1	-0.867	-1.82	1	1	0	0	7.95e-06	0.000398	11.7	3430	Bacteria	Firmicutes	Clostridia	Clostridiales	Lachnospiraceae			Bacteria_Firmicutes_Clostridia_Clostridiales_Lachnospiraceae
asv222	7.17	6.28	2.89	2.89	0.913	1	-0.205	-1.15	1	1	0	0	0.000764	0.00651	6.95	124	Bacteria	Firmicutes	Clostridia	Clostridiales	Ruminococcaceae	Sporobacter		Bacteria_Firmicutes_Clostridia_Clostridiales_Ruminococcaceae_Sporobacter
asv176	7.47	5.51	2.89	2.89	0.923	1	-0.189	-1.14	1	1	0	0	0.000767	0.00651	7.51	183	Bacteria	Firmicutes	Clostridia	Clostridiales				Bacteria_Firmicutes_Clostridia_Clostridiales
asv75	11.1	10.6	8.65	2.89	0.941	1	-0.109	-1.08	2.62e-05	0.00172	7.36	164	3.95e-06	0.000398	9.14	564	Bacteria	Firmicutes	Clostridia	Clostridiales	Lachnospiraceae			Bacteria_Firmicutes_Clostridia_Clostridiales_Lachnospiraceae
asv37	8.33	12.2	2.89	9.03	0.689	1	-0.691	-1.61	2.64e-05	0.00172	-10	-1040	0.784	0.955	-0.439	-1.36	Bacteria	Firmicutes	Clostridia	Clostridiales	Lachnospiraceae			Bacteria_Firmicutes_Clostridia_Clostridiales_Lachnospiraceae
asv6	11.7	15.2	2.89	5.51	0.685	1	-0.722	-1.65	2.75e-05	0.00172	-10.8	-1740	0.179	0.404	2.22	4.66	Bacteria	Firmicutes	Clostridia	Clostridiales	Lachnospiraceae			Bacteria_Firmicutes_Clostridia_Clostridiales_Lachnospiraceae
asv7	11.6	15.3	2.89	5.36	0.666	1	-0.758	-1.69	3.91e-05	0.00183	-10.1	-1070	0.0814	0.208	2.92	7.57	Bacteria	Firmicutes	Clostridia	Clostridiales	Lachnospiraceae			Bacteria_Firmicutes_Clostridia_Clostridiales_Lachnospiraceae
asv90	4.11	7.11	10.3	2.89	0.47	1	-1.32	-2.5	5.37e-05	0.00201	9.34	648	0.000476	0.00555	7.08	135	Bacteria	Firmicutes	Clostridia	Clostridiales	Lachnospiraceae			Bacteria_Firmicutes_Clostridia_Clostridiales_Lachnospiraceae
asv85	5.15	2.89	9.55	2.89	0.006	0.0412	6.13	69.8	7.72e-05	0.00237	9.65	804	1	1	0	0	Bacteria	Firmicutes	Clostridia	Clostridiales	Lachnospiraceae	Eisenbergiella		Bacteria_Firmicutes_Clostridia_Clostridiales_Lachnospiraceae_Eisenbergiella
