## Supplemental Table 2 for "The Impact of *Parabacteroides distasonis* Colonization on Hosts’ Microbiome, Metabolome, Immune Responses, and Diabetes Onset"

### Sheet: Sheet1
Antibody list	Company	Volume/106 cells
Brilliant Violet 510™ anti-mouse TCR β chain	Biolegend	2.5
KIRAVIA Blue 520TM anti-mouse CD25	Biolegend	1.25
Alexa Fluor® 700 anti-mouse CD8a	Biolegend	0.5
Brilliant Violet 605™ anti-mouse CD4	Biolegend	1
PerCP/Cyanine5.5 anti-mouse/human CD44	Biolegend	0.5
Brilliant Violet 421™ anti-mouse CD62L	Biolegend	0.2
APC/Fire™ 750 anti-mouse CD45	Biolegend	0.25
APC anti-mouse Ly-6C	Biolegend	0.2
Alexa Fluor® 700 anti-mouse/human CD11b	Biolegend	0.5
PE/DazzleTM 594 anti-mouse CD11c	Biolegend	0.5
Brilliant Violet 605TM anti-mouse CD19	Biolegend	0.5
KIRAVIA Blue 520TM anti-mouse F4/80	Biolegend	1
Zombie UV™ Fixable Viability dye	Biolegend	0.2
Alexa Fluor® 647 anti-mouse FOXP3	Biolegend	5
