## Supplemental Table 3 for "The Impact of *Parabacteroides distasonis* Colonization on Hosts’ Microbiome, Metabolome, Immune Responses, and Diabetes Onset"

	f.value	p.value	-log10(p)	FDR	Fisher's LSD
glucosamine	78.118	5.6943e-08	7.2446	1.4463e-05	Grp1_Bfrag - Grp1_Pdis; Grp1_Bfrag - Grp1_Saline; Grp1_Saline - Grp1_Pdis
5-oxoproline	45.266	1.3888e-06	5.8574	0.00017637	Grp1_Pdis - Grp1_Bfrag; Grp1_Saline - Grp1_Bfrag
hydroxyphenylpyruvate	29.819	1.3901e-05	4.857	0.0010154	Grp1_Bfrag - Grp1_Pdis; Grp1_Bfrag - Grp1_Saline; Grp1_Saline - Grp1_Pdis
methionine	29.045	1.599e-05	4.7962	0.0010154	Grp1_Pdis - Grp1_Bfrag; Grp1_Saline - Grp1_Bfrag; Grp1_Pdis - Grp1_Saline
Acetylcarnitine	26.486	2.5991e-05	4.5852	0.0013203	Grp1_Bfrag - Grp1_Pdis; Grp1_Bfrag - Grp1_Saline
pantothenate	23.237	5.099e-05	4.2925	0.0021586	Grp1_Pdis - Grp1_Bfrag; Grp1_Saline - Grp1_Bfrag
choline	21.775	7.0757e-05	4.1502	0.0025675	Grp1_Bfrag - Grp1_Pdis; Grp1_Bfrag - Grp1_Saline
carnitine	21.111	8.2581e-05	4.0831	0.002622	Grp1_Bfrag - Grp1_Pdis; Grp1_Bfrag - Grp1_Saline
aspartate	19.162	0.00013292	3.8764	0.0037514	Grp1_Pdis - Grp1_Bfrag; Grp1_Saline - Grp1_Bfrag
betaine	15.542	0.00035708	3.4472	0.0086337	Grp1_Bfrag - Grp1_Pdis; Grp1_Bfrag - Grp1_Saline
glutamate	15.289	0.00038499	3.4145	0.0086337	Grp1_Pdis - Grp1_Bfrag; Grp1_Saline - Grp1_Bfrag
ribosylimidazoleacetic acid	15.061	0.00041213	3.385	0.0086337	Grp1_Bfrag - Grp1_Pdis; Grp1_Bfrag - Grp1_Saline
taurine	14.831	0.00044188	3.3547	0.0086337	Grp1_Bfrag - Grp1_Pdis; Grp1_Bfrag - Grp1_Saline; Grp1_Pdis - Grp1_Saline
N-acetylarginine	12.827	0.00083908	3.0762	0.014396	Grp1_Pdis - Grp1_Bfrag; Grp1_Saline - Grp1_Bfrag
octopine	12.655	0.00088947	3.0509	0.014396	Grp1_Pdis - Grp1_Bfrag; Grp1_Saline - Grp1_Bfrag
2-hydroxyglutarate	12.428	0.00096092	3.0173	0.014396	Grp1_Bfrag - Grp1_Pdis; Grp1_Bfrag - Grp1_Saline
Dimethylsulfone	12.421	0.00096348	3.0162	0.014396	Grp1_Saline - Grp1_Bfrag; Grp1_Saline - Grp1_Pdis
Imidazoleacetic acid	11.772	0.0012086	2.9177	0.017054	Grp1_Bfrag - Grp1_Pdis; Grp1_Bfrag - Grp1_Saline
thiamine	11.091	0.0015471	2.8105	0.020683	Grp1_Bfrag - Grp1_Pdis; Grp1_Bfrag - Grp1_Saline
indoxyl	9.9868	0.0023581	2.6274	0.029266	Grp1_Pdis - Grp1_Bfrag; Grp1_Saline - Grp1_Bfrag
indoxyl sulfate	9.9215	0.0024196	2.6163	0.029266	Grp1_Pdis - Grp1_Bfrag; Grp1_Saline - Grp1_Bfrag
S1P	9.5616	0.0027945	2.5537	0.032264	Grp1_Bfrag - Grp1_Pdis; Grp1_Bfrag - Grp1_Saline
L-arginino-succinate	9.2001	0.0032403	2.4894	0.034867	Grp1_Pdis - Grp1_Bfrag; Grp1_Saline - Grp1_Bfrag
S-methyl-5-thioadenosine	9.0519	0.0034463	2.4626	0.034867	Grp1_Bfrag - Grp1_Pdis; Grp1_Bfrag - Grp1_Saline
N-acetylcarnosine	8.9718	0.0035639	2.4481	0.034867	Grp1_Bfrag - Grp1_Pdis; Grp1_Bfrag - Grp1_Saline
hypoxanthine	8.9683	0.0035691	2.4474	0.034867	Grp1_Pdis - Grp1_Bfrag; Grp1_Saline - Grp1_Bfrag
N-Acetyl-neuraminic acid	8.7597	0.0038984	2.4091	0.035373	Grp1_Pdis - Grp1_Bfrag; Grp1_Saline - Grp1_Bfrag
S-adenosyl-L-methionine	8.7591	0.0038994	2.409	0.035373	Grp1_Bfrag - Grp1_Pdis; Grp1_Bfrag - Grp1_Saline
anthranilate	8.5377	0.004288	2.3677	0.037557	Grp1_Pdis - Grp1_Bfrag; Grp1_Saline - Grp1_Bfrag
N-acetyl-L-ornithine	8.0959	0.0052053	2.2836	0.043196	Grp1_Pdis - Grp1_Bfrag; Grp1_Saline - Grp1_Bfrag
adenosine	8.0673	0.0052719	2.278	0.043196	Grp1_Bfrag - Grp1_Saline
threonine	7.8802	0.0057342	2.2415	0.044308	Grp1_Pdis - Grp1_Bfrag; Grp1_Saline - Grp1_Bfrag
Hydroxyisocaproic acid	7.8381	0.0058444	2.2333	0.044308	Grp1_Bfrag - Grp1_Pdis; Grp1_Bfrag - Grp1_Saline
cholesteryl sulfate	7.746	0.0060945	2.2151	0.044308	Grp1_Pdis - Grp1_Bfrag; Grp1_Saline - Grp1_Bfrag
gamma-Glu-Gln	7.742	0.0061055	2.2143	0.044308	Grp1_Bfrag - Grp1_Pdis; Grp1_Bfrag - Grp1_Saline
5-Hydroxyindole-3-acetic acid	7.6288	0.0064307	2.1917	0.044808	Grp1_Pdis - Grp1_Bfrag; Grp1_Saline - Grp1_Bfrag
TMAO	7.5965	0.0065271	2.1853	0.044808	Grp1_Saline - Grp1_Bfrag; Grp1_Saline - Grp1_Pdis
purine	7.4541	0.0069724	2.1566	0.046605	Grp1_Pdis - Grp1_Bfrag; Grp1_Saline - Grp1_Bfrag
allantoin	7.3927	0.0071752	2.1442	0.046731	Grp1_Saline - Grp1_Bfrag; Grp1_Saline - Grp1_Pdis
xanthine	7.2801	0.0075646	2.1212	0.048035	Grp1_Pdis - Grp1_Bfrag; Grp1_Saline - Grp1_Bfrag
2-Methylbutyroylcarnitine	7.0453	0.0084589	2.0727	0.052404	Grp1_Saline - Grp1_Pdis
D-gluconate	6.9929	0.0086747	2.0617	0.052461	Grp1_Bfrag - Grp1_Pdis; Grp1_Bfrag - Grp1_Saline
Creatinine	6.8568	0.0092656	2.0331	0.054732	Grp1_Bfrag - Grp1_Pdis; Grp1_Bfrag - Grp1_Saline
proline betaine	6.7748	0.0096439	2.0157	0.055672	Grp1_Pdis - Grp1_Bfrag; Grp1_Saline - Grp1_Bfrag
hydroxyproline	6.7097	0.009957	2.0019	0.056201	Grp1_Bfrag - Grp1_Pdis; Grp1_Bfrag - Grp1_Saline
xanthosine	6.653	0.01024	1.9897	0.056541	Grp1_Pdis - Grp1_Bfrag; Grp1_Saline - Grp1_Bfrag
S-adenosyl-L-methioninamine	6.5438	0.01081	1.9662	0.058418	Grp1_Bfrag - Grp1_Pdis; Grp1_Bfrag - Grp1_Saline
inosine	6.4782	0.011169	1.952	0.059105	Grp1_Pdis - Grp1_Bfrag; Grp1_Saline - Grp1_Bfrag
propionylcarnitine	6.3474	0.01193	1.9234	0.06098	Grp1_Pdis - Grp1_Bfrag; Grp1_Saline - Grp1_Bfrag
BAIBA	6.3352	0.012004	1.9207	0.06098	Grp1_Pdis - Grp1_Bfrag; Grp1_Saline - Grp1_Bfrag
Phosphorylcholine	6.2821	0.012332	1.909	0.061418	Grp1_Pdis - Grp1_Bfrag
Guanidinosuccinic acid	6.1541	0.013165	1.8806	0.063646	Grp1_Pdis - Grp1_Bfrag; Grp1_Saline - Grp1_Bfrag
2-Aminobutyrate	6.1356	0.013291	1.8764	0.063646	Grp1_Pdis - Grp1_Bfrag; Grp1_Saline - Grp1_Bfrag
Octenoylcarnitine	6.1009	0.013531	1.8687	0.063646	Grp1_Bfrag - Grp1_Pdis; Grp1_Saline - Grp1_Pdis
5-Hydroxymethyl-2-furoylcarnitine	5.916	0.014895	1.827	0.068789	Grp1_Bfrag - Grp1_Pdis; Grp1_Saline - Grp1_Pdis
lysine	5.654	0.01711	1.7667	0.076383	Grp1_Pdis - Grp1_Bfrag; Grp1_Saline - Grp1_Bfrag
Pimelylcarnitine	5.6507	0.017141	1.766	0.076383	Grp1_Bfrag - Grp1_Pdis; Grp1_Bfrag - Grp1_Saline
2-Isopropylmalic acid	5.4031	0.019595	1.7078	0.080895	Grp1_Bfrag - Grp1_Pdis
Decenoylcarnitine	5.3929	0.019705	1.7054	0.080895	Grp1_Bfrag - Grp1_Pdis; Grp1_Saline - Grp1_Pdis
Nonenoylcarnitine	5.3878	0.019759	1.7042	0.080895	Grp1_Bfrag - Grp1_Pdis; Grp1_Saline - Grp1_Pdis
acetoacetate	5.3842	0.019799	1.7034	0.080895	Grp1_Pdis - Grp1_Bfrag; Grp1_Saline - Grp1_Bfrag
arginine	5.3665	0.019991	1.6992	0.080895	Grp1_Pdis - Grp1_Bfrag; Grp1_Saline - Grp1_Bfrag
Carbamoyl phosphate	5.3598	0.020064	1.6976	0.080895	Grp1_Pdis - Grp1_Bfrag
p-aminobenzoate	5.294	0.020804	1.6819	0.082566	Grp1_Pdis - Grp1_Bfrag; Grp1_Saline - Grp1_Bfrag
Methylimidazoleacetic acid	5.097	0.023211	1.6343	0.0907	Grp1_Pdis - Grp1_Bfrag; Grp1_Saline - Grp1_Bfrag
cresol	5.0634	0.023653	1.6261	0.091029	Grp1_Pdis - Grp1_Bfrag
glucono-D-lactone	5.0274	0.024136	1.6173	0.091502	Grp1_Bfrag - Grp1_Pdis; Grp1_Bfrag - Grp1_Saline
2-dehydro-D-gluconate	4.9234	0.025601	1.5917	0.095628	Grp1_Bfrag - Grp1_Pdis; Grp1_Bfrag - Grp1_Saline
Indoleacrylic acid	4.7543	0.028208	1.5496	0.10178	Grp1_Pdis - Grp1_Bfrag; Grp1_Saline - Grp1_Bfrag
2-oxobutanoate	4.7438	0.028379	1.547	0.10178	Grp1_Pdis - Grp1_Bfrag; Grp1_Saline - Grp1_Bfrag
ethanolamine	4.7395	0.02845	1.5459	0.10178	Grp1_Pdis - Grp1_Bfrag; Grp1_Saline - Grp1_Bfrag
2-Methylglutaric acid	4.6369	0.030197	1.52	0.10653	Grp1_Bfrag - Grp1_Pdis; Grp1_Bfrag - Grp1_Saline
glutamine	4.6069	0.030732	1.5124	0.10693	Grp1_Bfrag - Grp1_Saline
dimethylglycine	4.566	0.031477	1.502	0.10804	Grp1_Pdis - Grp1_Bfrag; Grp1_Pdis - Grp1_Saline
Pipecolic acid	4.5257	0.032232	1.4917	0.10916	Grp1_Pdis - Grp1_Bfrag; Grp1_Saline - Grp1_Bfrag
Benzoylcarnitine	4.3661	0.035437	1.4505	0.11488	Grp1_Bfrag - Grp1_Pdis; Grp1_Bfrag - Grp1_Saline
Nw-acetylhistamine	4.3627	0.03551	1.4497	0.11488	Grp1_Bfrag - Grp1_Pdis; Grp1_Bfrag - Grp1_Saline
Dehydrocarnitine	4.3563	0.035645	1.448	0.11488	Grp1_Saline - Grp1_Pdis
4-hydroxyphenyllactic	4.3524	0.035729	1.447	0.11488	Grp1_Pdis - Grp1_Bfrag; Grp1_Saline - Grp1_Bfrag
Hydroxybutyrylcarnitine	4.3101	0.036647	1.436	0.11635	Grp1_Bfrag - Grp1_Pdis
Glycerophosphocholine	4.2385	0.038266	1.4172	0.11999	Grp1_Pdis - Grp1_Bfrag; Grp1_Saline - Grp1_Bfrag
Heptanoylcarnitine	4.2166	0.038777	1.4114	0.12011	Grp1_Saline - Grp1_Bfrag; Grp1_Saline - Grp1_Pdis
quinolinate	4.1912	0.039379	1.4047	0.12051	Grp1_Bfrag - Grp1_Pdis; Grp1_Bfrag - Grp1_Saline
CMP	4.1623	0.040079	1.3971	0.12119	Grp1_Bfrag - Grp1_Saline; Grp1_Pdis - Grp1_Saline
phenylpyruvate	4.1424	0.040567	1.3918	0.12122	Grp1_Pdis - Grp1_Bfrag; Grp1_Saline - Grp1_Bfrag
2-Aminooctanoic acid	4.048	0.042987	1.3667	0.12696	Grp1_Saline - Grp1_Pdis
hexanoylcarnitine	4.001	0.044252	1.3541	0.1292	Grp1_Bfrag - Grp1_Pdis; Grp1_Saline - Grp1_Pdis
isobutyrylglycine	3.9409	0.045934	1.3379	0.13258	Grp1_Bfrag - Grp1_Pdis
Glutaconylcarnitine	3.9037	0.047012	1.3278	0.13417	Grp1_Saline - Grp1_Bfrag
7,8-dihydrofolate	3.83	0.049235	1.3077	0.13895	Grp1_Bfrag - Grp1_Pdis
Hydroxyisovaleric acid	3.7322	0.052376	1.2809	0.14619	Grp1_Bfrag - Grp1_Pdis; Grp1_Bfrag - Grp1_Saline
acetylphosphate	3.6779	0.054222	1.2658	0.1497	Grp1_Bfrag - Grp1_Pdis; Grp1_Bfrag - Grp1_Saline
biotin	3.5607	0.058458	1.2332	0.15966	Grp1_Pdis - Grp1_Bfrag; Grp1_Saline - Grp1_Bfrag
Tetradecanedioic Acid	3.4588	0.062459	1.2044	0.16877	Grp1_Saline - Grp1_Bfrag
Dihydroxyphenylalanine	3.3518	0.067	1.1739	0.17914	Grp1_Bfrag - Grp1_Saline
Carnosine	3.2838	0.070087	1.1544	0.18544	Grp1_Saline - Grp1_Bfrag; Grp1_Saline - Grp1_Pdis
N-acetyl-Serine	3.2347	0.072415	1.1402	0.18962	Grp1_Bfrag - Grp1_Saline
cystathionine	3.2016	0.074039	1.1305	0.1919	Grp1_Bfrag - Grp1_Pdis
betaine aldehyde	3.1663	0.075814	1.1202	0.19451	Grp1_Bfrag - Grp1_Saline
N-acetyl-glutamate	3.1477	0.076769	1.1148	0.19499	Grp1_Bfrag - Grp1_Saline
histidinol	3.0993	0.079318	1.1006	0.19947	Grp1_Saline - Grp1_Bfrag
Nicotinamide ribotide	3.0542	0.081785	1.0873	0.20366
Kynurenine	3.0162	0.083929	1.0761	0.20697	Grp1_Pdis - Grp1_Bfrag
Mandeloylcarnitine	2.951	0.087767	1.0567	0.21435
Kynurenic acid	2.8578	0.093607	1.0287	0.22644	Grp1_Bfrag - Grp1_Saline
3-methyl-2-oxovaleric acid	2.7618	0.1001	0.99958	0.23985	Grp1_Pdis - Grp1_Bfrag
thiamine-phosphate	2.7255	0.10269	0.98849	0.24376
Succinyladenosine	2.6981	0.10469	0.9801	0.24621
1,2-dihydroxy-3-methylcyclohexa-3,5-dienecaboxylcarnitine	2.6765	0.1063	0.97346	0.24771	Grp1_Pdis - Grp1_Saline
3-dehydroxycarnitine	2.6584	0.10767	0.96789	0.24863
2-Furoylglycine	2.6339	0.10957	0.96032	0.25072
malate	2.6062	0.11175	0.95174	0.25344
R-beta Hydroxyisobutyrate	2.5615	0.11538	0.93786	0.2572	Grp1_Pdis - Grp1_Saline
sucrose	2.559	0.11559	0.93707	0.2572
N-acetylalanine	2.5487	0.11645	0.93387	0.2572
coumaric acid	2.5077	0.11993	0.92106	0.26261
Acetylcholine	2.4815	0.12223	0.91282	0.26344
Dodecanoylcarnitine	2.4697	0.12327	0.90913	0.26344	Grp1_Saline - Grp1_Pdis
Hexadecandioic acid	2.4567	0.12444	0.90503	0.26344	Grp1_Saline - Grp1_Pdis
aconitate	2.4565	0.12446	0.90497	0.26344	Grp1_Saline - Grp1_Pdis
S-2-Hydroxyethyl-N-acetylcysteinylcarnitine	2.4028	0.12942	0.88799	0.27168
LPC 16:0	2.3476	0.13476	0.87043	0.27617	Grp1_Bfrag - Grp1_Saline
5-hydroxylysine	2.3403	0.13549	0.86809	0.27617	Grp1_Saline - Grp1_Bfrag
O-Phosphorylethanolamine	2.3282	0.1367	0.86425	0.27617
Methylmalonic acid	2.3257	0.13695	0.86344	0.27617
Imidazolepropionic acid	2.3192	0.13761	0.86135	0.27617
AMP	2.3145	0.13808	0.85986	0.27617
Maleic acid	2.2851	0.14112	0.85041	0.28003
Glutarylcarnitine	2.2225	0.14783	0.83023	0.29108
N-alpha-acetylarginine	2.1812	0.15247	0.81682	0.2979
proline	2.1591	0.15502	0.80962	0.30057
3-hydroxysuberoylcarnitine	2.1181	0.15987	0.79623	0.30763
Myristoylcarnitine	2.0942	0.16278	0.78839	0.31088
N-acetyl-glucosamine-1-phosphate	2.0523	0.16803	0.77461	0.31851
creatine	1.9756	0.17817	0.74918	0.33292
4-Pyridoxic acid	1.975	0.17825	0.74896	0.33292
Citrulline	1.9557	0.18092	0.74252	0.33542
sarcosine	1.927	0.18496	0.73293	0.34043
asparagine	1.9138	0.18684	0.72852	0.34143
sn-glycerol-3-phosphate	1.8994	0.18893	0.72369	0.34278
allantoate	1.8498	0.19635	0.70697	0.35371
1-Methylnicotinamide	1.8002	0.2041	0.69015	0.36307
7-methylguanosine	1.7983	0.20441	0.68951	0.36307
2-octandioic-carnitine	1.7475	0.21274	0.67215	0.37279
2-aminoadipic acid	1.7391	0.21414	0.6693	0.37279
N2-Methylguanosine	1.7383	0.21428	0.66901	0.37279
citrate	1.7103	0.21907	0.65941	0.37853
D-sedoheptulose-1or7-phosphate	1.6678	0.2266	0.64474	0.38889
S-methylglutathione	1.6423	0.23124	0.63593	0.3942
tyrosine	1.6027	0.2387	0.62215	0.40419
Galactosylhydroxylysine	1.5643	0.24618	0.60876	0.4141
Phenyllactic acid	1.5241	0.2543	0.59465	0.42311
3-Methyl-Histidine	1.5214	0.25486	0.59369	0.42311
IMP	1.4962	0.26013	0.58482	0.42687
glucose-1-phosphate	1.4937	0.26066	0.58393	0.42687
Methylsuccinic acid	1.4812	0.26333	0.5795	0.42687
S-adenosyl-L-homoCysteine	1.4787	0.26385	0.57864	0.42687
Guanidinepropionic acid	1.4666	0.26648	0.57433	0.4284
LPA	1.4428	0.27171	0.56589	0.43169
fumarate	1.4418	0.27193	0.56555	0.43169
Propionylcholine	1.3937	0.28288	0.54839	0.44629
N6-Acetyl-L-lysine	1.373	0.28776	0.54097	0.45118
lactate	1.3352	0.29689	0.5274	0.46264
Glycerylphosphorylethanolamine	1.3193	0.30085	0.52165	0.46469
2-octendioic-carnitine	1.3152	0.30187	0.52018	0.46469
Octanoylcarnitine	1.2927	0.30759	0.51203	0.47065
S-Methyldeoxycytidine	1.2826	0.31018	0.50839	0.47177
succinate	1.2631	0.31528	0.5013	0.47401
1-Methyl-Histidine	1.2627	0.31539	0.50116	0.47401
phoshpatidylglycerol	1.2544	0.31758	0.49814	0.4745
nicotinamide	1.2425	0.32078	0.49379	0.47648
Glu-leu	1.2263	0.32519	0.48786	0.48022
Guanidinebutyric acid	1.1638	0.34281	0.46494	0.50231
tryptophan	1.1594	0.3441	0.46332	0.50231
orotate	1.1298	0.35287	0.45238	0.51099
N-carbamoyl-L-aspartate	1.1258	0.35407	0.45091	0.51099
Homocitrulline	1.0644	0.37318	0.42809	0.53289
N4-Acetylcytidine	1.0635	0.37344	0.42778	0.53289
2-Hydroxy-2-methylbutanedioic acid	1.0309	0.38409	0.41556	0.53999
Oleoylcarnitine	1.0288	0.38478	0.41478	0.53999
3-Methylglutarylcarnitine	1.0288	0.3848	0.41477	0.53999
fructose-6-phosphate	1.0106	0.39088	0.40796	0.54064
Decanoylcarnitine	1.0103	0.39099	0.40783	0.54064
ribose-phosphate	1.0052	0.39272	0.40591	0.54064
Salicylurate	1.0021	0.39378	0.40475	0.54064
valine	0.97464	0.40328	0.3944	0.55004
O-acetyl-L-serine	0.96986	0.40495	0.39259	0.55004
isocitrate	0.91231	0.42583	0.37076	0.57532
3-Aminobutyrate	0.88282	0.43701	0.35951	0.58731
3-hydroxyisavalerylcarnitine	0.87288	0.44086	0.3557	0.58936
a-ketoglutarate	0.86594	0.44356	0.35305	0.58987
glycine	0.85569	0.44759	0.34912	0.58993
7-methyl guanine	0.85402	0.44826	0.34847	0.58993
myo-inositol	0.82236	0.46101	0.33629	0.60358
eicosenoic acid	0.75207	0.49083	0.30907	0.63934
p-hydroxybenzoate	0.72679	0.5021	0.29921	0.65068
histidine	0.70829	0.51054	0.29197	0.65775
3-methylphenylacetic acid	0.69853	0.51505	0.28815	0.65775
3-hydroxy-3-Methylglutarylcarnitine	0.69795	0.51532	0.28792	0.65775
N,N-dimethyl-L-arginine	0.68556	0.52113	0.28306	0.66183
2-hydroxybutyric acid	0.66901	0.52899	0.27655	0.66848
5-methyl-THF	0.64666	0.53984	0.26773	0.67881
phenylalanine	0.61824	0.55401	0.25648	0.69319
glycerate	0.59356	0.56666	0.24668	0.70554
riboflavin	0.58735	0.56989	0.24421	0.70611
NADP+	0.58163	0.57289	0.24193	0.70638
deoxyguanosine	0.55881	0.58503	0.23282	0.71185
Cystine	0.55861	0.58515	0.23274	0.71185
alanine	0.55556	0.58679	0.23152	0.71185
quinic acid	0.55017	0.58971	0.22936	0.71185
glutathione disulfide	0.54605	0.59196	0.22771	0.71185
phosphoenolpyruvate	0.54205	0.59415	0.22611	0.71185
tiglylcarnitine	0.50849	0.61288	0.21262	0.73024
deoxycytidine	0.50436	0.61524	0.21096	0.73024
glucose-6-phosphate	0.47006	0.63518	0.1971	0.74361
N2,N2-Dimethylguanosine	0.46706	0.63696	0.19589	0.74361
ATP	0.46429	0.63861	0.19476	0.74361
NAD+	0.46429	0.63861	0.19476	0.74361
Methylguanine	0.45214	0.6459	0.18984	0.74361
Malonylcarnitine	0.45112	0.64652	0.18942	0.74361
Cholic acid	0.45032	0.647	0.1891	0.74361
1-Methyladenosine	0.41213	0.6706	0.17354	0.76632
Taurodeoxycholate_neg	0.40758	0.67347	0.17168	0.76632
Trimethyllysine	0.4039	0.67581	0.17018	0.76632
Dodecenoylcarnitine	0.38177	0.69006	0.16111	0.779
1-Methyl adenine	0.36559	0.7007	0.15447	0.78751
isoleucine	0.33822	0.71913	0.14319	0.80466
cytosine	0.32213	0.73023	0.13654	0.8135
N-acetyl-glutamine	0.31188	0.7374	0.1323	0.8179
Methylmalonylcarnitine	0.30057	0.74541	0.12761	0.82319
glutathione	0.291	0.75226	0.12363	0.82507
leucine	0.28913	0.75361	0.12285	0.82507
myo-inositol-phosphate	0.27641	0.76285	0.11756	0.8316
Guanidineacetic acid	0.27072	0.76703	0.11519	0.83259
Methyl succinic acid	0.26587	0.77061	0.11317	0.83292
2-pyrrolidinone	0.24839	0.78367	0.10587	0.84106
Hydroxyphenylacetic acid	0.24694	0.78477	0.10526	0.84106
acadesine	0.23409	0.79456	0.099874	0.84797
N-acetylaspartate	0.22475	0.80176	0.095958	0.85208
2,3-dihydroxybenzoic acid	0.21435	0.80986	0.091591	0.8571
spermidine	0.19859	0.82233	0.084956	0.86668
6-ketodecanoylcarnitine	0.18857	0.83037	0.08073	0.87154
serine	0.1674	0.84766	0.07178	0.88603
uridine	0.15522	0.85779	0.066618	0.89295
ornithine	0.14474	0.86663	0.062168	0.89846
palmitoylcarnitine	0.10947	0.89712	0.047148	0.9263
Uric acid	0.10014	0.9054	0.043158	0.93106
FAD	0.096035	0.90907	0.041402	0.93106
Butyrylcarnitine	0.089642	0.91482	0.038665	0.93145
uracil	0.087465	0.91679	0.037732	0.93145
Glyceraldehdye-3-phosphate	0.079051	0.92443	0.034124	0.93548
Urea	0.072594	0.93035	0.031353	0.93774
thymidine	0.024456	0.97589	0.010601	0.97974
indole	0.014262	0.98585	0.0061873	0.98585
