## Supplemental Table 4 for "The Impact of *Parabacteroides distasonis* Colonization on Hosts’ Microbiome, Metabolome, Immune Responses, and Diabetes Onset"

	FC	log2(FC)	raw.pval	-log10(p)
Cystine	1.9583	0.96963	0.000284	3.5467
Acetylcarnitine	1.0652	0.091171	0.00048486	3.3144
riboflavin	0.72251	-0.46891	0.00056776	3.2458
Salicylurate	0.65574	-0.60881	0.0016969	2.7703
octopine	0.34137	-1.5506	0.0017127	2.7663
acadesine	1.4513	0.53736	0.0033757	2.4716
betaine aldehyde	1.1236	0.16809	0.004098	2.3874
tyrosine	0.71881	-0.47632	0.005885	2.2303
Hydroxyisocaproic acid	0.64932	-0.62299	0.0059113	2.2283
Mandeloylcarnitine	0.39039	-1.357	0.0065787	2.1819
coumaric acid	0.7234	-0.46713	0.0071255	2.1472
aspartate	0.51071	-0.96941	0.0074931	2.1253
Maleic acid	0.54014	-0.8886	0.0084974	2.0707
betaine	1.0505	0.071119	0.0091274	2.0397
fumarate	0.54833	-0.86689	0.0095137	2.0217
malate	0.52382	-0.93285	0.010009	1.9996
succinate	0.46627	-1.1008	0.010049	1.9979
anthranilate	0.3163	-1.6606	0.010823	1.9657
4-hydroxyphenyllactic	0.57613	-0.79553	0.010898	1.9626
Hexadecandioic acid	0.82801	-0.27227	0.011318	1.9462
ethanolamine	0.76149	-0.39311	0.01537	1.8133
Pimelylcarnitine	0.49731	-1.0078	0.019143	1.718
Cholic acid	0.15167	-2.721	0.019242	1.7157
Nicotinamide ribotide	31.302	4.9682	0.022195	1.6537
Phenyllactic acid	0.45	-1.152	0.023063	1.6371
nicotinamide	2.0736	1.0522	0.024126	1.6175
phenylalanine	0.87883	-0.18634	0.029269	1.5336
O-Phosphorylethanolamine	0.70881	-0.49652	0.029485	1.5304
S-adenosyl-L-methionine	2.2	1.1375	0.029578	1.529
Methylmalonic acid	0.53476	-0.90304	0.033915	1.4696
myo-inositol	0.82419	-0.27895	0.035076	1.455
S-adenosyl-L-methioninamine	1.6667	0.73697	0.045936	1.3378
biotin	1.8822	0.91241	0.047907	1.3196
Hydroxyphenylacetic acid	0.5	-1	0.049528	1.3052
S-methyl-5-thioadenosine	3.2859	1.7163	0.050695	1.295
2-Aminobutyrate	0.71696	-0.48003	0.051322	1.2897
lysine	0.83286	-0.26385	0.053617	1.2707
BAIBA	0.78947	-0.34104	0.05367	1.2703
5-Hydroxyindole-3-acetic acid	0.60709	-0.72002	0.060284	1.2198
glutamate	0.70996	-0.49419	0.060396	1.219
glutamine	1.2542	0.3268	0.061327	1.2123
choline	1.0468	0.066053	0.06425	1.1921
N6-Acetyl-L-lysine	0.82999	-0.26884	0.065504	1.1837
2-Methylbutyroylcarnitine	0.75861	-0.39856	0.067858	1.1684
Homocitrulline	2.5088	1.327	0.070496	1.1518
Urea	0.91489	-0.12833	0.073854	1.1316
N2,N2-Dimethylguanosine	0.85809	-0.22081	0.074155	1.1299
6-ketodecanoylcarnitine	0.61012	-0.71284	0.077448	1.111
glycerate	0.67308	-0.57116	0.079174	1.1014
S-Methyldeoxycytidine	0.77734	-0.36338	0.081874	1.0869
Glycerophosphocholine	0.8573	-0.22213	0.090807	1.0419
L-arginino-succinate	0.47196	-1.0833	0.091522	1.0385
a-ketoglutarate	0.57234	-0.80504	0.095144	1.0216
2-Methylglutaric acid	1.269	0.34374	0.096175	1.0169
Glycerylphosphorylethanolamine	0.79467	-0.33157	0.097578	1.0106
aconitate	0.76406	-0.38823	0.098771	1.0054
N-acetyl-Serine	1.2215	0.28864	0.099046	1.0042
CMP	1.859	0.89451	0.10168	0.99275
propionylcarnitine	0.68367	-0.54862	0.10225	0.99032
Kynurenic acid	1.5	0.58496	0.10842	0.96488
Imidazolepropionic acid	0.76923	-0.37851	0.11202	0.95071
methionine	0.88399	-0.1779	0.11265	0.94828
Creatinine	1.1721	0.22907	0.11394	0.94333
Methylguanine	0.85626	-0.22387	0.11815	0.92757
Methylmalonylcarnitine	2.526	1.3369	0.12122	0.91643
D-sedoheptulose-1or7-phosphate	2.2171	1.1487	0.12566	0.90079
S-adenosyl-L-homoCysteine	1.5217	0.60572	0.1295	0.88775
3-hydroxy-3-Methylglutarylcarnitine	0.55	-0.8625	0.13136	0.88155
proline	0.8505	-0.23362	0.1325	0.87777
2-hydroxybutyric acid	1.9872	0.99072	0.13563	0.86765
Tetradecanedioic Acid	0.82329	-0.28052	0.13634	0.86537
N-acetyl-glutamine	1.9885	0.99171	0.13637	0.86529
tiglylcarnitine	0.77005	-0.37698	0.14035	0.85279
2-hydroxyglutarate	1.3456	0.42828	0.14227	0.84687
3-methyl-2-oxovaleric acid	0.66239	-0.59424	0.14311	0.84433
Trimethyllysine	1.908	0.93207	0.15207	0.81796
2-Hydroxy-2-methylbutanedioic acid	0.80986	-0.30426	0.15368	0.81337
Heptanoylcarnitine	0.78333	-0.3523	0.15392	0.81272
N-carbamoyl-L-aspartate	1.6129	0.68966	0.15487	0.81004
5-methyl-THF	0.78986	-0.34034	0.15517	0.8092
Butyrylcarnitine	0.82084	-0.28483	0.15556	0.80811
dimethylglycine	0.86844	-0.20351	0.16549	0.78124
lactate	15.23	3.9288	0.16655	0.77847
Acetylcholine	1.3346	0.41645	0.16761	0.77571
quinic acid	0.51389	-0.96047	0.17096	0.76712
7-methylguanosine	0.43578	-1.1983	0.17428	0.75875
eicosenoic acid	0.78456	-0.35004	0.17935	0.74629
glucose-6-phosphate	0.60606	-0.72247	0.18021	0.74423
1-Methyladenosine	0.861	-0.21592	0.18035	0.74387
Guanidinosuccinic acid	0.74379	-0.42704	0.18195	0.74004
3-dehydroxycarnitine	1.3225	0.40325	0.18481	0.73327
Dimethylsulfone	2.2222	1.152	0.19257	0.71541
xanthosine	0.49948	-1.0015	0.19294	0.71457
S1P	1.2077	0.27226	0.19464	0.71076
acetylphosphate	1.3125	0.39232	0.20152	0.69567
cresol	1.9907	0.99331	0.20661	0.68485
IMP	1.3596	0.44323	0.20919	0.67945
sucrose	0.65225	-0.61649	0.21203	0.67361
thymidine	0.77718	-0.36368	0.21206	0.67354
quinolinate	1.0926	0.12776	0.21397	0.66965
glucosamine	1.236	0.3057	0.21511	0.66735
3-hydroxyisavalerylcarnitine	1.1019	0.13995	0.21896	0.65964
Guanidinebutyric acid	0.53673	-0.89772	0.22074	0.65612
arginine	0.79441	-0.33204	0.22144	0.65474
5-oxoproline	0.80736	-0.30871	0.22684	0.64428
7-methyl guanine	0.84071	-0.25032	0.23102	0.63635
Nonenoylcarnitine	1.149	0.20037	0.2339	0.63096
Hydroxyisovaleric acid	0.7356	-0.44301	0.23736	0.6246
1-Methylnicotinamide	1.226	0.29399	0.25157	0.59935
Methylsuccinic acid	0.85185	-0.23133	0.25819	0.58807
Glyceraldehdye-3-phosphate	0.625	-0.67807	0.25873	0.58715
2-octendioic-carnitine	0.64951	-0.62258	0.26096	0.58342
hydroxyproline	1.1268	0.17217	0.26214	0.58146
Glutarylcarnitine	0.91826	-0.12303	0.26698	0.57351
glycine	1.1232	0.1676	0.26721	0.57314
indole	2.1768	1.1222	0.27136	0.56645
Carbamoyl phosphate	0.87121	-0.1989	0.27535	0.56011
Glutaconylcarnitine	0.56548	-0.82246	0.27676	0.5579
adenosine	1.6165	0.69287	0.27791	0.55609
ornithine	1.1501	0.20171	0.27815	0.55571
myo-inositol-phosphate	0.58185	-0.78127	0.28	0.55284
2-Aminooctanoic acid	1.1252	0.17017	0.28144	0.55061
ribose-phosphate	1.3542	0.43741	0.2911	0.53596
Dehydrocarnitine	1.1217	0.16574	0.2934	0.53254
3-methylphenylacetic acid	0.36458	-1.4557	0.29436	0.53112
carnitine	1.1173	0.16001	0.29626	0.52833
LPA	0.83333	-0.26303	0.29667	0.52773
Dihydroxyphenylalanine	1.1279	0.17365	0.30636	0.51377
asparagine	0.9035	-0.1464	0.30871	0.51046
4-Pyridoxic acid	0.85943	-0.21854	0.31386	0.50327
N2-Methylguanosine	0.45977	-1.121	0.31488	0.50185
Imidazoleacetic acid	1.1729	0.23012	0.31604	0.50026
Methyl succinic acid	1.1407	0.18991	0.31764	0.49807
phosphoenolpyruvate	2.7778	1.4739	0.31967	0.49529
phoshpatidylglycerol	0.68548	-0.54481	0.32435	0.48899
glutathione disulfide	1.9207	0.9416	0.3416	0.46649
1,2-dihydroxy-3-methylcyclohexa-3,5-dienecaboxylcarnitine	1.1111	0.152	0.34637	0.46046
citrate	0.82527	-0.27706	0.34683	0.45988
Carnosine	0.56548	-0.82246	0.35443	0.45047
fructose-6-phosphate	0.61404	-0.70361	0.35609	0.44844
NADP+	0.78512	-0.34901	0.3693	0.43262
histidine	1.1155	0.15763	0.37526	0.42567
S-methylglutathione	1.2173	0.28371	0.37564	0.42523
N-acetylaspartate	0.88294	-0.17962	0.38997	0.40897
gamma-Glu-Gln	1.2337	0.30304	0.39075	0.4081
Myristoylcarnitine	0.75203	-0.41113	0.39116	0.40764
N-acetyl-L-ornithine	0.87879	-0.18641	0.39265	0.406
Propionylcholine	0.45322	-1.1417	0.39471	0.40372
allantoin	0.89123	-0.16614	0.39488	0.40354
Galactosylhydroxylysine	0.91398	-0.12977	0.4011	0.39675
R-beta Hydroxyisobutyrate	1.1458	0.1964	0.41142	0.38571
thiamine-phosphate	1.1601	0.21429	0.42171	0.37499
p-hydroxybenzoate	1.0931	0.12839	0.4227	0.37397
N-acetyl-glucosamine-1-phosphate	0.87838	-0.18709	0.425	0.37162
N-Acetyl-neuraminic acid	0.77815	-0.36189	0.42802	0.36854
glucose-1-phosphate	0.89382	-0.16195	0.43016	0.36637
2-octandioic-carnitine	0.74405	-0.42653	0.43981	0.35673
isobutyrylglycine	1.0115	0.016442	0.44757	0.34914
Succinyladenosine	0.91108	-0.13435	0.45139	0.34545
Guanidineacetic acid	1.1159	0.15821	0.45172	0.34513
3-Methylglutarylcarnitine	1.094	0.12959	0.46082	0.33647
glutathione	1.4909	0.57621	0.46636	0.33128
2-dehydro-D-gluconate	0.83333	-0.26303	0.47038	0.32755
glucono-D-lactone	0.90278	-0.14756	0.47346	0.32472
O-acetyl-L-serine	1.1574	0.2109	0.48233	0.31666
2-Isopropylmalic acid	1.0755	0.10497	0.48359	0.31552
pantothenate	0.8225	-0.28192	0.48667	0.31277
NAD+	15.024	3.9092	0.49642	0.30415
cytosine	0.88116	-0.18252	0.49846	0.30237
hydroxyphenylpyruvate	1.0897	0.12399	0.50041	0.30067
5-Hydroxymethyl-2-furoylcarnitine	0.89818	-0.15492	0.50049	0.30061
ribosylimidazoleacetic acid	0.83621	-0.25806	0.50632	0.29557
Benzoylcarnitine	0.75581	-0.4039	0.51529	0.28795
tryptophan	1.0911	0.12573	0.51693	0.28657
indoxyl	0.56159	-0.8324	0.51957	0.28435
Hydroxybutyrylcarnitine	1.0802	0.11124	0.52394	0.28072
7,8-dihydrofolate	0.91026	-0.13566	0.52849	0.27696
cystathionine	0.93496	-0.097024	0.52944	0.27619
2-oxobutanoate	1.0468	0.06603	0.53853	0.26879
palmitoylcarnitine	1.0909	0.1255	0.53904	0.26838
inosine	0.17238	-2.5364	0.54213	0.2659
threonine	0.94279	-0.08499	0.54698	0.26203
3-Aminobutyrate	0.83107	-0.26695	0.55086	0.25896
Guanidinepropionic acid	0.74309	-0.42839	0.55259	0.2576
purine	0.48004	-1.0588	0.55626	0.25473
Nw-acetylhistamine	2.5072	1.3261	0.55756	0.25371
AMP	1.2194	0.28617	0.56016	0.25169
uracil	1.0669	0.093373	0.56251	0.24987
Decanoylcarnitine	0.82892	-0.27069	0.56649	0.24681
acetoacetate	1.0314	0.044538	0.56771	0.24587
2-aminoadipic acid	1.0654	0.091433	0.57225	0.24241
Citrulline	1.0711	0.099094	0.58061	0.23611
Malonylcarnitine	1.1303	0.17668	0.58532	0.2326
Dodecanoylcarnitine	0.86078	-0.21629	0.58869	0.23011
Octenoylcarnitine	0.8984	-0.15456	0.59712	0.22394
spermidine	0.99882	-0.0017063	0.60976	0.21484
N4-Acetylcytidine	1.0087	0.012428	0.63621	0.1964
isocitrate	0.90278	-0.14756	0.63715	0.19576
D-gluconate	0.92725	-0.10896	0.64697	0.18912
2,3-dihydroxybenzoic acid	0.8677	-0.20474	0.65037	0.18684
Phosphorylcholine	0.94834	-0.076523	0.65623	0.18295
Dodecenoylcarnitine	0.84853	-0.23696	0.6596	0.18072
uridine	1.0226	0.032226	0.66228	0.17896
N-acetylalanine	1.0264	0.037617	0.68111	0.16678
orotate	0.811	-0.30223	0.68243	0.16594
allantoate	1.0911	0.12572	0.68693	0.16309
N-acetyl-glutamate	0.97258	-0.040117	0.69724	0.15662
N-acetylcarnosine	1.0417	0.058894	0.70541	0.15156
Octanoylcarnitine	0.87024	-0.20051	0.70818	0.14986
LPC 16:0	1.009	0.012953	0.7103	0.14856
Oleoylcarnitine	0.843	-0.2464	0.71462	0.14593
taurine	0.97538	-0.035962	0.71492	0.14574
FAD	1.2121	0.27753	0.72916	0.13718
Taurodeoxycholate_neg	0.56818	-0.81558	0.73902	0.13134
5-hydroxylysine	1.1111	0.152	0.74352	0.12871
hexanoylcarnitine	0.89435	-0.16109	0.75232	0.1236
Glu-leu	0.95853	-0.061106	0.7554	0.12182
hypoxanthine	0.53634	-0.89878	0.75802	0.12032
sn-glycerol-3-phosphate	1.4796	0.56523	0.76054	0.11888
valine	1.0387	0.054767	0.76485	0.11642
Decenoylcarnitine	0.91474	-0.12857	0.77817	0.10893
2-pyrrolidinone	1.0332	0.047094	0.78298	0.10625
indoxyl sulfate	0.89744	-0.15612	0.78429	0.10552
1-Methyl-Histidine	1.0231	0.032959	0.79153	0.10153
3-Methyl-Histidine	1.0182	0.025972	0.80539	0.093993
3-hydroxysuberoylcarnitine	0.81349	-0.2978	0.8097	0.091676
Uric acid	0.9391	-0.090656	0.81094	0.091012
isoleucine	1.0354	0.050182	0.81607	0.08827
Methylimidazoleacetic acid	0.98642	-0.019724	0.81912	0.086654
N-acetylarginine	0.87488	-0.19284	0.82171	0.085279
ATP	1.0714	0.099536	0.85375	0.06867
2-Furoylglycine	0.99969	-0.00045077	0.86071	0.065145
sarcosine	0.984	-0.02327	0.86595	0.062508
1-Methyl adenine	1.0305	0.043393	0.86831	0.061324
Pipecolic acid	1.0066	0.0095007	0.87555	0.05772
Kynurenine	1.0241	0.034377	0.88153	0.054765
alanine	0.9157	-0.12705	0.88162	0.05472
xanthine	0.63149	-0.66317	0.88202	0.054521
Indoleacrylic acid	1.0102	0.014629	0.88204	0.054511
histidinol	1.0519	0.073015	0.89151	0.049873
thiamine	0.94141	-0.08711	0.89444	0.04845
phenylpyruvate	0.94017	-0.089005	0.89593	0.047726
creatine	0.9746	-0.037111	0.89878	0.046345
leucine	0.99564	-0.0063083	0.90616	0.042794
p-aminobenzoate	0.94406	-0.083056	0.9352	0.029094
deoxycytidine	0.95506	-0.066342	0.93565	0.028885
cholesteryl sulfate	1.0056	0.008019	0.94957	0.022471
TMAO	0.72445	-0.46505	0.95037	0.022106
S-2-Hydroxyethyl-N-acetylcysteinylcarnitine	0.98684	-0.019109	0.95195	0.021388
N-alpha-acetylarginine	0.96014	-0.058676	0.96579	0.015116
deoxyguanosine	0.18993	-2.3964	0.96672	0.014698
proline betaine	0.95581	-0.065203	0.96895	0.013699
N,N-dimethyl-L-arginine	0.99968	-0.00045752	0.98509	0.0065241
serine	0.98696	-0.018938	0.99579	0.0018329
